# Global genome diversity of the *Leishmania donovani* complex

**DOI:** 10.1101/710145

**Authors:** Susanne U. Franssen, Caroline Durrant, Olivia Stark, Bettina Moser, Tim Downing, Hideo Imamura, Jean-Claude Dujardin, Mandy Sanders, Isabel Mauricio, Michael A. Miles, Lionel F. Schnur, Charles L. Jaffe, Abdelmajeed Nasereddin, Henk Schallig, Matthew Yeo, Tapan Bhattacharyya, Mohammad Z. Alam, Matthew Berriman, Thierry Wirth, Gabriele Schönian, James A. Cotton

## Abstract

Protozoan parasites of the *Leishmania donovani* complex – *L. donovani* and *L. infantum* – cause the fatal disease visceral leishmaniasis. We present the first comprehensive genome-wide global study, with 151 cultured field isolates representing most of the geographical distribution. *L. donovani* isolates separated into five groups that largely coincide with geographical origin but vary greatly in diversity. In contrast, the majority of *L. infantum* samples fell into one globally-distributed group with little diversity. This picture is complicated by several hybrid lineages. Identified genetic groups vary in heterozygosity and levels of linkage, suggesting different recombination histories. We characterise chromosome-specific patterns of aneuploidy and identified extensive structural variation, including known and suspected drug resistance loci. This study reveals greater genetic diversity than suggested by geographically-focused studies, provides a resource of genomic variation for future work and sets the scene for a new understanding of the evolution and genetics of the *Leishmania donovani* complex.
