## Supplemental Table 1 for "Global genome diversity of the *Leishmania donovani* complex"

### Sheet: GlobalDiversity_metadata_micror
id	alternate_sample_names	WHO_code	Leish_group	Accession_number (ENA or SRA)	origin of genome sequencing data	isolate/DNA_sample_donated_by	isolate_first_described_in	collection_country	collection_location_details	collection_year	collection_month	cloned	isolated_from_organism	isolated_from_species	Leish_species	parasite_by_country*1	vector_by_country*1	reservoir_by_country*1	disease_phenotype	disease_phenotype_ref	zymodeme	zymodeme_ref
BD09	BD09	MHOM/BD/2006/BD09	Ldon1	ERS738164	Imamura et al., 2016	NA	M.Z. Alam et al., 2008	Bangladesh	Muktagacha	2006	NA	no	human	NA	L.donovani	L.donovani	P.argentipes	human	NA	NA
BD12	BD12	MHOM/BD/2006/BD12	Ldon1	ERS738167	Imamura et al., 2016	NA	M.Z. Alam et al., 2008	Bangladesh	Fulbaria	2006	NA	no	human	NA	L.donovani	L.donovani	P.argentipes	human	NA	NA
BD14	BD14	MHOM/BD/2006/BD14	Ldon1	ERS738171	Imamura et al., 2016	NA	M.Z. Alam et al., 2008	Bangladesh	Fulbaria	2006	NA	no	human	NA	L.donovani	L.donovani	P.argentipes	human	NA	NA
BD15	BD15	MHOM/BD/2006/BD15	Ldon1	ERS738168	Imamura et al., 2016	NA	M.Z. Alam et al., 2008	Bangladesh	Guforgaon	2006	NA	no	human	NA	L.donovani	L.donovani	P.argentipes	human	NA	NA
BD17	BD17	MHOM/BD/2006/BD17	Ldon1	ERS738166	Imamura et al., 2016	NA	M.Z. Alam et al., 2008	Bangladesh	Fulbaria	2006	NA	no	human	NA	L.donovani	L.donovani	P.argentipes	human	NA	NA
BD21	BD21	MHOM/BD/2006/BD21	Ldon1	ERS738165	Imamura et al., 2016	NA	M.Z. Alam et al., 2008	Bangladesh	Fulbaria	2006	NA	no	human	NA	L.donovani	L.donovani	P.argentipes	human	NA	NA
BD24	BD24	MHOM/BD/2006/BD24	Ldon1	ERS738170	Imamura et al., 2016	NA	M.Z. Alam et al., 2008	Bangladesh	Fulbaria	2006	NA	no	human	NA	L.donovani	L.donovani	P.argentipes	human	NA	NA
BD25	BD25	MHOM/BD/2006/BD25	Ldon1	ERS738169	Imamura et al., 2016	NA	M.Z. Alam et al., 2008	Bangladesh	Fulbaria	2006	NA	no	human	NA	L.donovani	L.donovani	P.argentipes	human	NA	NA
BHU1064A1	BHU1064A1	MHOM/IN/2010/BHU1064/0	Ldon1	ERS076691	Imamura et al., 2016	NA		India	Bihar, Muzaffarpur, Chainpur, Maniyari, Chainpur	2010	July	NA	human	NA	L.donovani	L.donovani	P.argentipes	human	NA	NA
BHU1065A1	BHU1065A1	MHOM/IN/2010/BHU1065	Ldon1	ERS084123	Imamura et al., 2016	NA		India	Bihar, Muzaffarpur, Marwan, Karja, Mokadampur Kodariya	2010	July	NA	human	NA	L.donovani	L.donovani	P.argentipes	human	NA	NA
BHU1137A1	BHU1137A1	MHOM/IN/2010/BHU1137/0	Ldon1	ERS076697	Imamura et al., 2016	NA		India	Bihar, Muzaffarpur, Motiour, nariyar Panapur	2010	Sept	NA	human	NA	L.donovani	L.donovani	P.argentipes	human	NA	NA
BHU1139A1	BHU1139A1	MHOM/IN/2010/BHU1139	Ldon1	ERS084128	Imamura et al., 2016	NA		India	Uttar Paradesh, Jaunpur	2010	Sept	NA	human	NA	L.donovani	L.donovani	P.argentipes	human	NA	NA
BHU220A1	BHU220A1	MHOM/IN/2006/BHU220/0	Ldon1	ERS074343	Imamura et al., 2016	NA		India	Bihar, Muzaffarpur, saraiya, bhakhra	2006	Sept	NA	human	NA	L.donovani	L.donovani	P.argentipes	human	NA	NA
BHU816A1	BHU816A1	MHOM/IN/2010/BHU816/0	Ldon1	ERS075429	Imamura et al., 2016	NA		India	Bihar,Muzaffarpur,Minapur, Tnaraha, Koyali Baraw	2010	Feb	NA	human	NA	L.donovani	L.donovani	P.argentipes	human	NA	NA
BHU824A1	BHU824A1	MHOM/IN/2010/BHU824/0	Ldon1	ERS075430	Imamura et al., 2016	NA		India	Bihar,Muzaffarpur,Bochaha, Chambuk,Wazidpur	2010	Feb	NA	human	NA	L.donovani	L.donovani	P.argentipes	human	NA	NA
BHU931A1	BHU931A1	MHOM/IN/2010/BHU931/0	Ldon1	ERS076686	Imamura et al., 2016	NA		India	Bihar, Muzaffarpur, Marwan, Karja, Mokadampur Kodariya	2010	March	NA	human	NA	L.donovani	L.donovani	P.argentipes	human	NA	NA
BPK029A1	BPK029A1	MHOM/NP/02/BPK029/0clX	Ldon1	ERS009625	Imamura et al., 2016	NA		Nepal	Sunsari, Purwa Kusaha	2002	March	yes	human	NA	L.donovani	L.donovani	P.argentipes	human	NA	NA
BPK035A1	BPK035A1	MHOM/NP/02/BPK035/0cl1	Ldon1	ERS008305	Imamura et al., 2016	NA		Nepal	Saptari, Bhagani	2002	April	yes	human	NA	L.donovani	L.donovani	P.argentipes	human	NA	NA
BPK067A1	BPK067A1	MHOM/NP/02/BPK067/0cl12	Ldon1	ERS008296	Imamura et al., 2016	NA		Nepal	Morang, Sundarpur	2002	June	yes	human	NA	L.donovani	L.donovani	P.argentipes	human	NA	NA
BPK077A1	BPK077A1	MHOM/NP/02/BPK077/0clX	Ldon1	ERS009626	Imamura et al., 2016	NA		Nepal	Saptari, Phattepur	2002	June	yes	human	NA	L.donovani	L.donovani	P.argentipes	human	NA	NA
BPK156A1	BPK156A1	MHOM/NP/02/BPK156/0	Ldon2	ERS044577	Imamura et al., 2016	NA		Nepal	Bhojpur, Yampang	2002	Oct	NA	human	NA	L.donovani	L.donovani	P.argentipes	human	NA	NA
BPK157A1	BPK157A1	MHOM/NP/02/BPK157/0clX	Ldon1	ERS017004	Imamura et al., 2016	NA		Nepal	Sunsari, Dharan	2002	Oct	yes	human	NA	L.donovani	L.donovani	P.argentipes	human	NA	NA
BPK164A1	BPK164A1	MHOM/NP/2002/BPK164/1cl11	Ldon1	ERS008314	Imamura et al., 2016	NA		Nepal	Dhanusa, Dharapani	2002	Dec	yes	human	NA	L.donovani	L.donovani	P.argentipes	human	NA	NA
BPK294A1	BPK294A1	MHOM/NP/02/BPK294/0cl1	Ldon1	ERS067673	Imamura et al., 2016	NA		Nepal	Siraha, Bishnupur	2003	Sept	yes	human	NA	L.donovani	L.donovani	P.argentipes	human	NA	NA
BPK406A1	BPK406A1	MHOM/NP/10/BPK406/6	Ldon2	ERS031994	Imamura et al., 2016	NA		Nepal	Sunsari, Chatara	2009	Nov	NA	human	NA	L.donovani	L.donovani	P.argentipes	human	NA	NA
BPK413A1	BPK413A1	MHOM/NP/09/BPK413/0	Ldon2	ERS044584	Imamura et al., 2016	NA		Nepal	Sunsari, Dharan	2009	June	NA	human	NA	L.donovani	L.donovani	P.argentipes	human	NA	NA
BPK471A1	BPK471A1	MHOM/NP/2009/BPK471/7	Ldon1	ERS067644	Imamura et al., 2016	NA		Nepal	Sunsari, Rajgung Sinuwari	2010	May	NA	human	NA	L.donovani	L.donovani	P.argentipes	human	NA	NA
BPK512A1	BPK512A1	MHOM/NP/10/BPK512/0	Ldon2	ERS031993	Imamura et al., 2016	NA		Nepal	Jhapa, Kundanbari	2010	Jan	NA	human	NA	L.donovani	L.donovani	P.argentipes	human	NA	NA
BPK562A1	BPK562A1	MHOM/NP/2010/BPK562/0	Ldon1	ERS044591	Imamura et al., 2016	NA		Nepal	Saptari, Odraha	2010	June	NA	human	NA	L.donovani	L.donovani	P.argentipes	human	NA	NA
BPK612A1	BPK612A1	MHOM/NP/2011/BPK612	Ldon2	ERS084136	Imamura et al., 2016	NA		Nepal	Sankhuwasabha, Ankhibhai	2011	March	NA	human	NA	L.donovani	L.donovani	P.argentipes	human	NA	NA
BPK623A1	BPK623A1	MHOM/NP/2011/BPK623	Ldon2	ERS084140	Imamura et al., 2016	NA		Nepal	Saptari, Fatepur	2011	May	NA	human	NA	L.donovani	L.donovani	P.argentipes	human	NA	NA
BPK648A1	BPK648A1	MHOM/NP/2011/BPK648	Ldon2	ERS084141	Imamura et al., 2016	NA		Nepal	Sankhuwasabha, Aakhibhui	2011	July	NA	human	NA	L.donovani	L.donovani	P.argentipes	human	NA	NA
BPK649A1	BPK649A1	MHOM/NP/2011/BPK649	Ldon1	ERS084142	Imamura et al., 2016	NA		Nepal	Rautahat, Paurahi	2011	Aug	NA	human	NA	L.donovani	L.donovani	P.argentipes	human	NA	NA
LinJPCM5	LinJPCM5	MCAN/ES/98/LLM-877	Linf1	ERS001832	Peacock et al., 2007	NA	K. Kuhls et al., 2011	Spain	NA	1998	NA	NA	dog	NA	L.infantum	L.infantum	P.perniciosus,P.ariasi	dog	NA	NA
CUK10	CUK10	ITOB/TR/2007/CUK10	CUK_Linf	ERS026264	Rogers et al., 2014	NA		Turkey	NA	2007	NA	no	fly	Phlebotomus_tobbi	L.infantum	L.infantum	P.neglectus,P.syriacus,P.tobbi,.P.alexandri	dog	NA	NA	MON-309	Gouzelou et al. , 2012, Plos NTD
CUK11	CUK11	ITOB/TR/2007/CUK11	CUK_Linf	ERS026265	Rogers et al., 2014	NA		Turkey	NA	2007	NA	no	fly	Phlebotomus_tobbi	L.infantum	L.infantum	P.neglectus,P.syriacus,P.tobbi,.P.alexandri	dog	NA	NA
CUK12	CUK12	ITOB/TR/2007/CUK12	CUK_Linf	ERS026266	Rogers et al., 2014	NA		Turkey	NA	2007	NA	no	fly	Phlebotomus_tobbi	L.infantum	L.infantum	P.neglectus,P.syriacus,P.tobbi,.P.alexandri	dog	NA	NA
CUK2	CUK2	ITOB/TR/2005/CUK2	CUK_Linf	ERS026256	Rogers et al., 2014	NA		Turkey	NA	2005	NA	no	fly	Phlebotomus_tobbi	L.infantum	L.infantum	P.neglectus,P.syriacus,P.tobbi,.P.alexandri	dog	NA	NA	MON-309	Gouzelou et al. , 2012, Plos NTD
CUK3	CUK3	ITOB/TR/2005/CUK3	CUK_Linf	ERS026257	Rogers et al., 2014	NA		Turkey	NA	2005	NA	no	fly	Phlebotomus_tobbi	L.infantum	L.infantum	P.neglectus,P.syriacus,P.tobbi,.P.alexandri	dog	NA	NA
CUK4	CUK4	ITOB/TR/2006/CUK4	CUK_Linf	ERS026258	Rogers et al., 2014	NA		Turkey	NA	2006	NA	no	fly	Phlebotomus_tobbi	L.infantum	L.infantum	P.neglectus,P.syriacus,P.tobbi,.P.alexandri	dog	NA	NA
CUK5	CUK5	ITOB/TR/2006/CUK5	CUK_Linf	ERS026259	Rogers et al., 2014	NA		Turkey	NA	2006	NA	no	fly	Phlebotomus_tobbi	L.infantum	L.infantum	P.neglectus,P.syriacus,P.tobbi,.P.alexandri	dog	NA	NA
CUK6	CUK6	ITOB/TR/2006/CUK6	CUK_Linf	ERS026260	Rogers et al., 2014	NA		Turkey	NA	2006	NA	no	fly	Phlebotomus_tobbi	L.infantum	L.infantum	P.neglectus,P.syriacus,P.tobbi,.P.alexandri	dog	NA	NA
CUK7	CUK7	ITOB/TR/2006/CUK7	CUK_Linf	ERS026261	Rogers et al., 2014	NA		Turkey	NA	2006	NA	no	fly	Phlebotomus_tobbi	L.infantum	L.infantum	P.neglectus,P.syriacus,P.tobbi,.P.alexandri	dog	NA	NA
CUK8	CUK8	ITOB/TR/2006/CUK8	CUK_Linf	ERS026262	Rogers et al., 2014	NA		Turkey	NA	2006	NA	no	fly	Phlebotomus_tobbi	L.infantum	L.infantum	P.neglectus,P.syriacus,P.tobbi,.P.alexandri	dog	NA	NA
CUK9	CUK9	ITOB/TR/2007/CUK9	CUK_Linf	ERS026263	Rogers et al., 2014	NA		Turkey	NA	2007	NA	no	fly	Phlebotomus_tobbi	L.infantum	L.infantum	P.neglectus,P.syriacus,P.tobbi,.P.alexandri	dog	NA	NA
ARL	ARL	MHOM/BR/2007/ARL	Linf1	ERS104335	this study	Elisa Cupolillo and the Leishmania Collection of the Oswaldo Cruz Foundation, Brazil		Brazil	NA	2007	NA	no	human	NA	L.infantum	L.infantum	Lu.longipalpis,Lu.cruzi,Lu.almerio,Lu.salesi	dog,Lycalopex_vetulus,Cedocyon_thous,Didelphis_albiventris,cat	NA	NA
MAM	MAM	MHOM/BR/2003/MAM	other_Linf	ERS104333	this study	Elisa Cupolillo and the Leishmania Collection of the Oswaldo Cruz Foundation, Brazil		Brazil	NA	2003	NA	no	human	NA	L.infantum	L.infantum	Lu.longipalpis,Lu.cruzi,Lu.almerio,Lu.salesi	dog,Lycalopex_vetulus,Cedocyon_thous,Didelphis_albiventris,cat	NA	NA
WC	WC	MHOM/BR/2007/WC	Linf1	ERS104323	this study	Elisa Cupolillo and the Leishmania Collection of the Oswaldo Cruz Foundation, Brazil		Brazil	NA	2007	NA	no	human	NA	L.infantum	L.infantum	Lu.longipalpis,Lu.cruzi,Lu.almerio,Lu.salesi	dog,Lycalopex_vetulus,Cedocyon_thous,Didelphis_albiventris,cat	NA	NA
LRC-L1312	LRC-L1312	MCAN/IL/--/LRC-L1312	Linf1	ERS218540	this study	Gad Baneth, Hebrew University of Jerusalem, Israel		Israel	NA	NA	NA	NA	dog	NA	L.infantum	L.infantum	P.syriacus,P.perfiliewi,P.tobbi	dog	NA	NA
NT10	NT10	MCAN/IL/2011/NT10	Linf1	ERS177300	this study	Gad Baneth, Hebrew University of Jerusalem, Israel		Israel	NA	2011	NA	NA	dog	NA	L.infantum	L.infantum	P.syriacus,P.perfiliewi,P.tobbi	dog	NA	NA
NT16	NT16	MCAN/IL/2012/NT16	Linf1	ERS177299	this study	Gad Baneth, Hebrew University of Jerusalem, Israel		Israel	NA	2012	NA	NA	dog	NA	L.infantum	L.infantum	P.syriacus,P.perfiliewi,P.tobbi	dog	NA	NA
TH4	TH4	MCAN/IL/2011/TH4	Linf1	ERS177296	this study	Gad Baneth, Hebrew University of Jerusalem, Israel		Israel	NA	2011	NA	NA	dog	NA	L.infantum	L.infantum	P.syriacus,P.perfiliewi,P.tobbi	dog	NA	NA
TH5	TH5	MCAN/IL/2011/TH5	Linf1	ERS177295	this study	Gad Baneth, Hebrew University of Jerusalem, Israel		Israel	NA	2011	NA	NA	dog	NA	L.infantum	L.infantum	P.syriacus,P.perfiliewi,P.tobbi	dog	NA	NA
TH6	TH6	MCAN/IL/2011/TH6	Linf1	ERS218539	this study	Gad Baneth, Hebrew University of Jerusalem, Israel		Israel	NA	2011	NA	NA	dog	NA	L.infantum	L.infantum	P.syriacus,P.perfiliewi,P.tobbi	dog	NA	NA
CH32	CH32	MHOM/CY/2006/CH32	CH_Linf	ERS082780	this study	Ketty Soteriadou, Hellenic Pasteur Institute Athens, Greece	E. Gouzelou et al., 2012	Cyprus	Paphos	2006	NA	no	human	NA	L.infantum	L.infantum	P.tobbi	dog	CL	Gouzelou et al. , 2012, Plos NTD	MON-37	Gouzelou et al. , 2012, Plos NTD
CH33	CH33	MHOM/CY/2006/CH33	CH_Linf	ERS097150	this study	Ketty Soteriadou, Hellenic Pasteur Institute Athens, Greece	E. Gouzelou et al., 2012	Cyprus	Paphos	2006	NA	no	human	NA	L.infantum	L.infantum	P.tobbi	dog	VL	Gouzelou et al. , 2012, Plos NTD	MON-37	Gouzelou et al. , 2012, Plos NTD
CH34	CH34	MHOM/CY/2006/CH34	CH_Linf	ERS097157	this study	Ketty Soteriadou, Hellenic Pasteur Institute Athens, Greece	E. Gouzelou et al., 2012	Cyprus	Paphos	2006	NA	no	human	NA	L.infantum	L.infantum	P.tobbi	dog	CL	Gouzelou et al. , 2012, Plos NTD	MON-37	Gouzelou et al. , 2012, Plos NTD
CH35	CH35	MHOM/CY/2006/CH35	CH_Linf	ERS082781	this study	Ketty Soteriadou, Hellenic Pasteur Institute Athens, Greece	E. Gouzelou et al., 2012	Cyprus	Paphos	2006	NA	no	human	NA	L.infantum	L.infantum	P.tobbi	dog	CL	Gouzelou et al. , 2012, Plos NTD	MON-37	Gouzelou et al. , 2012, Plos NTD
CH36	CH36	MHOM/CY/2006/CH36	CH_Linf	ERS097158	this study	Ketty Soteriadou, Hellenic Pasteur Institute Athens, Greece	E. Gouzelou et al., 2012	Cyprus	Paphos	2006	NA	NA	human	NA	L.infantum	L.infantum	P.tobbi	dog	VL	Gouzelou et al. , 2012, Plos NTD	MON-37	Gouzelou et al. , 2012, Plos NTD
EP	EP	MHOM/TR/??/EP59	other_Linf	ERS082784	this study	Ketty Soteriadou, Hellenic Pasteur Institute Athens, Greece	not yet	Turkey	NA	NA	NA	NA	human	NA	L.infantum	L.infantum	P.neglectus,P.syriacus,P.tobbi,.P.alexandri	dog	NA	NA
Inf152	EP50,Inf152	MCAN/TR/2000/EP50	Linf1	being submitted to ENA	this study	Ketty Soteriadou, Hellenic Pasteur Institute Athens, Greece	E. Gouzelou et al., 2012	Turkey	NA	NA	NA	no	dog	NA	L.infantum	L.infantum	P.neglectus,P.syriacus,P.tobbi,.P.alexandri	dog	NA	NA
ISS174	ISS174	IPRF/IT/85/ISS174	Linf1	ERS097154	this study	Marina Gramiccia, the Infectious Diseases Department Istituto Superiore di Sanità, Rome, Italy	K. Kuhls et al., 2011	Italy	Abruzzo	1985	NA	no	fly	Phlebotomus_perfiliewi_perfiliew1	L.infantum	L.infantum	P.perniciosus,P.perfiliewi,P.neglectus,P.ariasi	dog,V.vulples	sandfly	Leblois et al. 2011, Infection, GeneticsandEvolution	MON-1	Leblois et al. 2011, Infection, GeneticsandEvolution
ISS2420	ISS2420	MCAN/IT/02/ISS2420	Linf1	ERS104327	this study	Marina Gramiccia, the Infectious Diseases Department Istituto Superiore di Sanità, Rome, Italy	K. Kuhls et al., 2011	Italy	Sicily	2002	NA	no	dog	NA	L.infantum	L.infantum	P.perniciosus,P.perfiliewi,P.neglectus,P.ariasi	dog,V.vulples	CanL	Leblois et al. 2011, Infection, GeneticsandEvolution	MON-1	Leblois et al. 2011, Infection, GeneticsandEvolution
ISS2426	ISS2426	MHOM/IT/02/ISS2426	Linf1	ERS104322	this study	Marina Gramiccia, the Infectious Diseases Department Istituto Superiore di Sanità, Rome, Italy	K. Kuhls et al., 2011	Italy	Campania	2002	NA	no	human	NA	L.infantum	L.infantum	P.perniciosus,P.perfiliewi,P.neglectus,P.ariasi	dog,V.vulples	VL	Leblois et al. 2011, Infection, GeneticsandEvolution	MON-1	Leblois et al. 2011, Infection, GeneticsandEvolution
ISS2429	ISS2429	MHOM/IT/02/ISS2429	Linf1	ERS104329	this study	Marina Gramiccia, the Infectious Diseases Department Istituto Superiore di Sanità, Rome, Italy	K. Kuhls et al., 2011	Italy	Campania	2002	NA	no	human	NA	L.infantum	L.infantum	P.perniciosus,P.perfiliewi,P.neglectus,P.ariasi	dog,V.vulples	CanL	Leblois et al. 2011, Infection, GeneticsandEvolution	MON-1	Leblois et al. 2011, Infection, GeneticsandEvolution
ISS2508	ISS2508	MHOM/IT/02/ISS2508	Linf1	ERS104330	this study	Marina Gramiccia, the Infectious Diseases Department Istituto Superiore di Sanità, Rome, Italy	K. Kuhls et al., 2011	Italy	Piemonte/ Lombardia	2002	NA	no	human	NA	L.infantum	L.infantum	P.perniciosus,P.perfiliewi,P.neglectus,P.ariasi	dog,V.vulples	VL/HIV	Leblois et al. 2011, Infection, GeneticsandEvolution	MON-1	Leblois et al. 2011, Infection, GeneticsandEvolution
BCN83	BCN83	MCAN/ES/92/BCN-83	Linf1	ERS177293	this study	Olga Francino Martí, Universitat Auònoma de Barcelona, Spain		Spain	NA	1992	NA	NA	dog	NA	L.infantum	L.infantum	P.perniciosus,P.ariasi	dog	NA	NA
BCN87	BCN87	MCAN/ES/92/BCN-87	Linf1	ERS177294	this study	Olga Francino Martí, Universitat Auònoma de Barcelona, Spain		Spain	NA	1992	NA	NA	dog	NA	L.infantum	L.infantum	P.perniciosus,P.ariasi	dog	NA	NA
Inf055	LLM373,Inf055	MHOM/ES/1992/LLM373	Linf1	being submitted to ENA	this study	Patrick Bastien, Centre National de Référence des Leishmanioses Montpellier, France	K. Kuhls et al., 2005	Spain	NA	1992	NA	no	human	NA	L.infantum	L.infantum	P.perniciosus,P.ariasi	dog	Visceral	Kuhls et al. 2005, Microbes and Infection; Lukes et al. 2007, PNAS	MON-199	Kuhls et al. 2005, Microbes and Infection
LEM1985	LEM1985	MHOM/FR/90/LPN66	Linf1	ERS104316	this study	Patrick Bastien, Centre National de Référence des Leishmanioses Montpellier, France	K. Kuhls et al., 2011	France	NA	1990	NA	no	human	NA	L.infantum	L.infantum	P.perniciosus,P.ariasi	dog,V.vulples	NA	NA
LEM3278	LEM3278	MHOM/FR/96/LPM161	Linf1	ERS104318	this study	Patrick Bastien, Centre National de Référence des Leishmanioses Montpellier, France	K. Kuhls et al., 2011	France	NA	1996	NA	no	human	NA	L.infantum	L.infantum	P.perniciosus,P.ariasi	dog,V.vulples	NA	NA
RM1	RM1	MCAN/FR/87/RM1	Linf1	ERS097142	this study	Patrick Bastien, Centre National de Référence des Leishmanioses Montpellier, France	K. Kuhls et al., 2005	France	Marseille	1987	NA	no	dog	NA	L.infantum	L.infantum	P.perniciosus,P.ariasi	dog,V.vulples	can VL	Kuhls et al. 2005, Microbes and Infection	MON-108	Kuhls et al. 2005, Microbes and Infection
AG83	AG83	MHOM/IN/1983/AG83	Ldon1	being submitted to ENA	this study	Peter Walden, Charité Universitaetsmedizin Berlin, Germany	PhD thesis Olivia Stark	India	NA	1983	NA	no	human	NA	L.donovani	L.donovani	P.argentipes	human	NA	NA
BHU41	BHU41	MHOM/IN/2003/BHU41	Ldon1	being submitted to ENA	this study	Peter Walden, Charité Universitaetsmedizin Berlin, Germany	M.Z. Alam et al., 2009	India	NA	2003	NA	no	human	NA	L.donovani	L.donovani	P.argentipes	human	NA	NA
1026-8	1026-8	MHOM/SD/04/1026-8	Ldon3	ERS104315	this study	Sayda Hassan El Safi, Khartoum University, Khartoum, Sudan	not yet	Sudan	NA	2004	NA	no	human	NA	L.donovani	L.donovani	P.orientalis,P.martini	human	NA	NA
855-9	855-9	MHOM/SD/04/855-9	Ldon3	ERS097138	this study	Sayda Hassan El Safi, Khartoum University, Khartoum, Sudan	not yet	Sudan	NA	2004	NA	no	human	NA	L.donovani	L.donovani	P.orientalis,P.martini	human	NA	NA
1S	1S	MHOM/SD/68/1S	Ldon3	ERS066256	this study	this study / HS	K. Kuhls et al., 2005	Sudan	NA	1968	NA	no	human	NA	L.donovani	L.donovani	P.orientalis,P.martini	human	VL	Kuhls et al. 2005, Microbes and Infection	NA	Kuhls et al. 2005, Microbes and Infection
38-UMK	38-UMK	MHOM/SD/93/38-UMK	Ldon3	ERS082776	this study	this study / HS	K. Kuhls et al., 2007	Sudan	NA	1993	NA	no	human	NA	L.donovani	L.donovani	P.orientalis,P.martini	human	NA	NA
45-UMK	45-UMK	MHOM/SD/93/45-UMK	Ldon3	ERS104324	this study	this study / HS	K. Kuhls et al., 2005	Sudan	NA	1993	NA	no	human	NA	L.donovani	L.donovani	P.orientalis,P.martini	human	VL	Kuhls et al. 2005, Microbes and Infection	MON-30	Kuhls et al. 2005, Microbes and Infection
452BM	452BM	MHOM/SD/93/452BM	Ldon3	ERS082775	this study	this study / HS	K. Kuhls et al., 2005	Sudan	NA	1993	NA	no	human	NA	L.donovani	L.donovani	P.orientalis,P.martini	human	PKDL	Kuhls et al. 2005, Microbes and Infection	MON-30	Kuhls et al. 2005, Microbes and Infection
597-2	597-2	MHOM/SD/93/597-2	Ldon3	ERS082777	this study	this study / HS	K. Kuhls et al., 2005	Sudan	NA	1993	NA	no	human	NA	L.donovani	L.donovani	P.orientalis,P.martini	human	PKDL	Kuhls et al. 2005, Microbes and Infection	MON-30	Kuhls et al. 2005, Microbes and Infection
597LN	597LN	MHOM/SD/93/597LN	Ldon3	ERS066257	this study	this study / HS	K. Kuhls et al., 2007	Sudan	NA	1993	NA	no	human	NA	L.donovani	L.donovani	P.orientalis,P.martini	human	NA	NA
762L	762L	MHOM/SD/93/762L	Ldon3	ERS082774	this study	this study / HS	K. Kuhls et al., 2005	Sudan	NA	1993	NA	no	human	NA	L.donovani	L.donovani	P.orientalis,P.martini	human	VL	Kuhls et al. 2005, Microbes and Infection	MON-30	Kuhls et al. 2005, Microbes and Infection
D_2	D_2	MHOM/CN/78/D2	Linf1	ERS066262	this study	this study / HS	K. Kuhls et al., 2005	China	NA	1978	NA	no	human	NA	L.infantum	L.infantum	P.chinensis,P.alexandri,P.wui	dog,N.procyonoides	VL	Kuhls et al. 2005, Microbes and Infection	LON-49	Kuhls et al. 2005, Microbes and Infection
GE	GE	MHOM/SD/93/GE	other_Ldon	ERS082773	this study	this study / HS	K. Kuhls et al., 2005	Sudan	NA	1993	NA	no	human	NA	L.donovani	L.donovani	P.orientalis,P.martini	human	VL	Kuhls et al. 2005, Microbes and Infection	MON-82	Kuhls et al. 2005, Microbes and Infection
Inf004	Lombardi,Inf004	MHOM/ES/1987/Lombardi	Linf1	being submitted to ENA	this study	this study / HS	K. Kuhls et al., 2007	Spain	NA	1987	NA	no	human	NA	L.infantum	L.infantum	P.perniciosus,P.ariasi	dog	NA	NA
Inf007	LRCL571,Inf007	MHOM/IL/1989/LRC-L571	Linf1	being submitted to ENA	this study	this study / HS	not yet	Israel	NA	1989	NA	no	human	NA	L.infantum	L.infantum	P.syriacus,P.perfiliewi,P.tobbi	dog	NA	NA
LRC-L47	LRC-L47,LRC_L47	MHOM/FR/62/LRC-L47	Linf1	ERS066261	this study	this study / HS	K. Kuhls et al., 2005	France	NA	1962	NA	no	human	NA	L.infantum	L.infantum	P.perniciosus,P.ariasi	dog,V.vulples	VL	Kuhls et al. 2005, Microbes and Infection	NA	NA
LRC-L51p	LRC-L51p	MHOM/IN/1954/LRC-L51p	Ldon5	being submitted to ENA	this study	this study / HS	M.Z. Alam et al., 2008	India	Calcutta	1954	NA	no	human	NA	L.donovani	L.donovani	P.argentipes	human	VL	Alam et al. 2009, Microbes and Infection
LRC-L61	LRC-L61	MHOM/SD/62/LRC-L61	Ldon3	ERS104312	this study	this study / HS	K. Kuhls et al., 2005	Sudan	NA	1962	NA	no	human	NA	L.donovani	L.donovani	P.orientalis,P.martini	human	not known	Kuhls et al. 2005, Microbes and Infection	NA	Kuhls et al. 2005, Microbes and Infection
NLB-323	NLB-323,NLB_323	MHOM/KE/85/NLB323	Ldon5	ERS097135	this study	this study / HS	K. Kuhls et al., 2005	Kenya	NA	1985	NA	no	human	NA	L.donovani	L.donovani	P.martini,P.celiae,P.vansomerenae	NA	VL	Kuhls et al. 2005, Microbes and Infection	MON-37	Kuhls et al. 2005, Microbes and Infection
Peking	Peking	MHOM/CN/54/Peking	Linf1	ERS104323	this study	this study / HS	K. Kuhls et al., 2005	China	NA	1954	NA	no	human	NA	L.infantum	L.infantum	P.chinensis,P.alexandri,P.wui	dog,N.procyonoides	VL	Kuhls et al. 2005, Microbes and Infection	MON-1	Kuhls et al. 2005, Microbes and Infection
SUDAN1	SUDAN1	MHOM/SD/XX/SUDAN1	Ldon3	ERS040396	this study	this study / HS and TB, MM	K. Kuhls et al., 2007	Sudan	NA	NA	NA	NA	human	NA	L.donovani	L.donovani	P.orientalis,P.martini	human	NA	NA
IMT373cl1	IMT373cl1	MCAN/PT/05/IMT373cl1	Linf1	ERS100733	this study	this study / IM		Portugal	NA	2005	NA	NA	dog	NA	L.infantum	L.infantum	P.perniciosus,P.ariasi	dog,V.vulples	NA	NA
BHU1062_4	BHU1062_4,BHU1062-4	MHOM/IN/2009/BHU1062_4	Ldon1	being submitted to ENA	this study	this study / JCD	Downing et al., 2011	India	NA	2009	NA	no	human	NA	L.donovani	L.donovani	P.argentipes	human	NA	NA
BPK282I9	BPK282I9	MHOM/NP/02/BPK282/0cl4	Ldon1	ERS009628	this study	this study / JCD	Downing et al., 2016; Dumetz et al. 2017	Nepal	NA	2002	NA	yes	human	NA	L.donovani	L.donovani	P.argentipes	human	NA	NA
Don201	BHU1113_7,Don347,Don201	MHOM/IN/2010/BHU1113_7	Ldon1	being submitted to ENA	this study	this study / JCD	Downing et al., 2011	India	NA	2010	NA	no	human	NA	L.donovani	L.donovani	P.argentipes	human	NA	NA
Ldon282CL4	Ldon282CL4	MHOM/NP/02/BPK282/0cl4	Ldon1	ERS008275	this study	this study / JCD	Downing et al., 2016	Nepal	NA	2002	NA	yes	human	NA	L.donovani	L.donovani	P.argentipes	human	NA	NA
Cha001	PP75,Cha001	MHOM/BR/1974/PP75	Linf1	being submitted to ENA	this study	this study / LFS, CLJ, AN	K. Kuhls et al., 2005	Brazil	NA	1974	NA	no	human	NA	L.infantum	L.infantum	Lu.longipalpis,Lu.cruzi,Lu.almerio,Lu.salesi	dog,Lycalopex_vetulus,Cedocyon_thous,Didelphis_albiventris,cat	VL	Kuhls et al. 2005, Microbes and Infection	MON-1	Kuhls et al. 2005, Microbes and Infection
Inf001	IPT1_Inf001	MHOM/TN/1980/IPT1	Linf1	being submitted to ENA	this study	this study / LFS, CLJ, AN	K. Kuhls et al., 2005	Tunisia	NA	1980	NA	no	human	NA	L.infantum	L.infantum	P.langeroni,P.pemiciousus,P.oefiliewi,P.longicuspis	dog	NA	NA
Inf206	LRCL1344,Inf206	MHOM/UZ/2008/LRC-L1344	Ldon1	being submitted to ENA	this study	this study / LFS, CLJ, AN	not yet	Uzbekistan	NA	2008	NA	no	human	NA	L.donovani	L.infantum	P.longiductus	dog	NA	NA
LdonLV9	LdonLV9	MHOM/ET/1967/Hu3	Ldon3	ERS001888	this study	this study / LFS, CLJ, AN	K. Kuhls et al., 2005	Ethiopia	NA	1967	NA	NA	human	NA	L.donovani	L.donovani	P.orientalis,P.martini,P.celiae	NA	VL	Kuhls et al. 2005, Microbes and Infection	MON-18	Kuhls et al. 2005, Microbes and Infection
LRC-L1275	LRC-L1275	MCAN/IL/2005/LRC-L1275	Linf1	ERS097153	this study	this study / LFS, CLJ, AN	A. Amro et al., 2009	Israel	NA	2005	NA	no	dog	NA	L.infantum	L.infantum	P.syriacus,P.perfiliewi,P.tobbi	dog	CanL	NA
LRC-L1296	LRC-L1296	MHOM/PS/2006/LRC-L1296	Linf1	ERS104320	this study	this study / LFS, CLJ, AN	A. Amro et al., 2009	Palestine	NA	2006	NA	no	human	NA	L.infantum	L.infantum	P.syriacus,P.perfiliewi,P.tobbi	dog	NA	NA
LRC-L1303	LRC_L1303	MHOM/PS/2007/LRC-L1303	Linf1	ERS066265	this study	this study / LFS, CLJ, AN	A. Amro et al., 2009	Palestine	NA	2007	NA	no	human	NA	L.infantum	L.infantum	P.syriacus,P.perfiliewi,P.tobbi	dog	NA	NA
LRC-L1311	LRC-L1311	MCAN/UZ/2007/LRC-L1311	Linf1	ERS082783	this study	this study / LFS, CLJ, AN	M.Z.Alam et al. 2009 (Uzbekistan)	Uzbekistan	NA	2007	NA	no	dog	NA	L.infantum	L.infantum	P.longiductus	dog	NA	NA
LRC-L1313	LRC-L1313	MCAN/UZ/2007/LRC-L1313	Linf1	ERS082782	this study	this study / LFS, CLJ, AN	M.Z.Alam et al. 2009 (Uzbekistan)	Uzbekistan	NA	2007	NA	no	dog	NA	L.infantum	L.infantum	P.longiductus	dog	NA	NA
LRC-L445	LRC-L445	MHOM/KE/??/LRC-L445	Ldon5	ERS104313	this study	this study / LFS, CLJ, AN	T. Gelanew et al., 2010	Kenya	NA	NA	NA	no	human	NA	L.donovani	L.donovani	P.martini,P.celiae,P.vansomerenae	NA	NA	NA
LRC-L53	LRC-L53	MHOM/KE/54/LRC-L53	Ldon5	ERS066259	this study	this study / LFS, CLJ, AN	T. Gelanew et al., 2010	Kenya	NA	1954	NA	no	human	NA	L.donovani	L.donovani	P.martini,P.celiae,P.vansomerenae	NA	NA	NA
LRC-L699	LRC-L699	MCAN/IL/96/LRC-L699	Linf1	ERS097141	this study	this study / LFS, CLJ, AN	A. Amro et al., 2009	Israel	NA	1996	NA	no	dog	NA	L.infantum	L.infantum	P.syriacus,P.perfiliewi,P.tobbi	dog	NA	NA
LRC-L740	LRC-L740	MHOM/IL/98/LRC-L740	other_Ldon	ERS097136	this study	this study / LFS, CLJ, AN	M.Z.Alam et al., 2009 (MON37)	Israel	NA	1998	NA	no	human	NA	L.donovani	L.infantum	P.syriacus,P.perfiliewi,P.tobbi	dog	NA	NA
Malta33	Malta33	MHOM/MT/1933/Malta33	Ldon3	ERS104325	this study	this study / LFS, CLJ, AN	not yet	Malta	NA	1933	NA	no	human	NA	L.donovani	L.infantum	P.pemiciosus	dog	NA	NA
BUCK	BUCK	MHOM/MT/85/BUCK	Ldon1	ERS097143	this study	this study / MM, IM	K. Kuhls et al., 2005	Malta	NA	1985	NA	no	human	NA	L.donovani	L.infantum	P.pemiciosus	dog	Cutaneous	Kuhls et al. 2005, Microbes and Infection; Lukes et al. 2007, PNAS	MON-78	Kuhls et al. 2005, Microbes and Infection
BUMM3	BUMM3	MHOM/IQ/77/BUMM3	Ldon4	ERS097148	this study	this study / MM, IM	K. Kuhls et al., 2007	Iraq	NA	1977	NA	no	human	NA	L.donovani	L.donovani	P.alexandri	NA	NA	NA	LON-43	Kuhls et al. 2007, Microbes and Infection
Chowd5	Chowd5	MHOM/IN/1977/CHOWDHURY-5	Ldon1	being submitted to ENA	this study	this study / MM, IM	M.Z. Alam et al., 2008	India	NA	1977	NA	no	human	NA	L.donovani	L.donovani	P.argentipes	human	NA	NA
Don038	HUSSEN,Don038	MHOM/ET/2000/HUSSEN	Ldon4	being submitted to ENA	this study	this study / MM, IM	K. Kuhls et al., 2005	Ethiopia	NA	2000	NA	no	human	NA	L.donovani	L.donovani	P.orientalis,P.martini,P.celiae	NA	Visceral	Kuhls et al. 2005, Microbes and Infection; Lukes et al. 2007, PNAS	MON-31	Kuhls et al. 2005, Microbes and Infection
Don081	JeddahKA,Don081	MHOM/SA/1981/JeddahKA	Ldon4	being submitted to ENA	this study	this study / MM, IM	K. Kuhls et al., 2007	Saudi Arabia	NA	1981	NA	no	human	NA	L.donovani	L.donovani	NA	NA	NA	NA
GEBRE1	GEBRE1	MHOM/ET/72/GEBRE1	Ldon3	ERS066258	this study	this study / MM, IM	K. Kuhls et al., 2005	Ethiopia	NA	1972	NA	no	human	NA	L.donovani	L.donovani	P.orientalis,P.martini,P.celiae	NA	Visceral	Kuhls et al. 2005, Microbes and Infection; Lukes et al. 2007, PNAS	MON-82	Kuhls et al. 2005, Microbes and Infection
GILANI	GILANI	MHOM/SD/82/GILANI	Ldon3	ERS040394	this study	this study / MM, IM	K. Kuhls et al., 2007	Sudan	NA	1982	NA	NA	human	NA	L.donovani	L.donovani	P.orientalis,P.martini	human	Visceral	Kuhls et al. 2005, Microbes and Infection; Lukes et al. 2007, PNAS	MON-30	Kuhls et al. 2005, Microbes and Infection
HN167	HN167	MHOM/HN/1989/167	Linf1	ERS097156	this study	this study / MM, IM	K. Kuhls et al., 2011	Honduras	NA	1989	NA	no	human	NA	L.infantum	L.infantum	Lu.longoplapis	dog	NA	NA
HN336	HN336	MHOM/HN/1993/336	Linf1	ERS097145	this study	this study / MM, IM	K. Kuhls et al., 2011	Honduras	NA	1993	NA	no	human	NA	L.infantum	L.infantum	Lu.longoplapis	dog	NA	NA
IMT260	IMT260	MHOM/PT/00/IMT260	Linf1	ERS066264	this study	this study / MM, IM	K. Kuhls et al., 2005	Portugal	NA	2000	NA	no	human	NA	L.infantum	L.infantum	P.perniciosus,P.ariasi	dog,V.vulples	Cutaneous	Kuhls et al. 2005, Microbes and Infection; Lukes et al. 2007, PNAS	MON-1	Kuhls et al. 2005, Microbes and Infection
Inf045	LEM3249,Inf045	MHOM/FR/1996/LEM3249	Linf1	being submitted to ENA	this study	this study / MM, IM	K. Kuhls et al., 2005	France	NA	1996	NA	no	human	NA	L.infantum	L.infantum	P.perniciosus,P.ariasi	dog,V.vulples	Cutaneous	Kuhls et al. 2005, Microbes and Infection; Lukes et al. 2007, PNAS	MON-29	Kuhls et al. 2005, Microbes and Infection
L60b	L60b	MHOM/LK/2002/L60b	Ldon1	ERS066260	this study	this study / MM, IM	M.Z. Alam et al., 2008	Sri Lanka	NA	2002	NA	no	human	NA	L.donovani	L.donovani	NA	NA	NA	NA	MON-37	Gouzelou et al. , 2012, Plos NTD
LEM3472	LEM3472	MHOM/SD/97/LEM3472	other_Ldon	ERS097140	this study	this study / MM, IM	K. Kuhls et al., 2007	Sudan	NA	1997	NA	no	human	NA	L.donovani	L.donovani	P.orientalis,P.martini	human	Visceral+PKDL	Kuhls et al. 2005, Microbes and Infection; Lukes et al. 2007, PNAS	MON-267	Kuhls et al. 2005, Microbes and Infection
LPN114	LPN114	MHOM/FR/95/LPN114	Linf1	ERS066263	this study	this study / MM, IM	K. Kuhls et al., 2005	France	Côte d'Azur	1995	NA	no	human	NA	L.infantum	L.infantum	P.perniciosus,P.ariasi	dog,V.vulples	Visceral	Kuhls et al. 2005, Microbes and Infection; Lukes et al. 2007, PNAS	MON-1	Kuhls et al. 2005, Microbes and Infection
LRC-L57	LRC-L57	IMAR/KE/62/LRC-L57	Ldon5	ERS082779	this study	this study / MM, IM	M.Z. Alam et al., 2008	Kenya	NA	1962	NA	no	fly	Phlebotomus_martini	L.donovani	L.donovani	P.martini,P.celiae,P.vansomerenae	NA	NA	NA
MRC74	MRC74	MHOM/KE/73/MRC74	Ldon5	ERS097147	this study	this study / MM, IM	M.Z. Alam et al., 2008	Kenya	NA	1973	NA	no	human	NA	L.donovani	L.donovani	P.martini,P.celiae,P.vansomerenae	NA	NA	NA
Nandi	LdBPKv02,Nandi	MHOM/IN/1982/NANDI1	Ldon1	being submitted to ENA	this study	this study / MM, IM	M.Z. Alam et al., 2008	India	NA	1982	NA	no	human	NA	L.donovani	L.donovani	P.argentipes	human	NA	NA
STL2-78	LdBPKv02,STL2-78,STL2_78	MHOM/IN/1978/STL2-78	Ldon1	being submitted to ENA	this study	this study / MM, IM	M.Z. Alam et al., 2008	India	NA	1978	NA	no	human	NA	L.donovani	L.donovani	P.argentipes	human	NA	NA
STL2-79	LdBPKv02,STL2-79,STL2_79	MHOM/IN/1979/STL2-79	Ldon1	being submitted to ENA	this study	this study / MM, IM	M.Z. Alam et al., 2008	India	NA	1979	NA	no	human	NA	L.donovani	L.donovani	P.argentipes	human	NA	NA
SUKKAR2	SUKKAR2	MCAN/IQ/81/SUKKAR2	Ldon4	ERS104314	this study	this study / MM, IM	K. Kuhls et al., 2007	Iraq	NA	1981	NA	no	dog	NA	L.donovani	L.donovani	P.alexandri	NA	CanL	Kuhls et al. 2007, Microbes and Infection	LON-43	Kuhls et al. 2007, Microbes and Infection
WR285	WR285	MHOM/PA/78/WR285	Linf1	ERS097155	this study	this study / MM, IM	K. Kuhls et al., 2011	Panama	NA	1978	NA	no	human	NA	L.infantum	NA	NA	NA	NA	NA
DOG_STRAIN	DOG_STRAIN	C/CN/?/DOGSTRAIN	Linf1	ERS419988	this study	this study / MY, MM		China	NA	NA	NA	NA	dog	NA	L.infantum	L.infantum	P.chinensis,P.alexandri,P.wui	dog,N.procyonoides	NA	NA
RACOON_DOG	RACOON_DOG	CA/CN/83/RACOONDOG(A)	Linf1	ERS419990	this study	this study / MY, MM		China	NA	1983	NA	NA	raccon_dog	N.procyonoides	L.infantum	L.infantum	P.chinensis,P.alexandri,P.wui	dog,N.procyonoides	NA	NA
SKIN	SKIN	MAN/CN/83/SKIN	Linf1	ERS419987	this study	this study / MY, MM		China	NA	1983	NA	NA	NA	NA	L.infantum	L.infantum	P.chinensis,P.alexandri,P.wui	dog,N.procyonoides	NA	NA
STRAIN_A	STRAIN_A	MHOM/CN/1980/STRAINA	Linf1	ERS419989	this study	this study / MY, MM		China	NA	1980	NA	NA	human	NA	L.infantum	L.infantum	P.chinensis,P.alexandri,P.wui	dog,N.procyonoides	NA	NA
STRAIN_B	STRAIN_B	MAN/CN/1978/STRAINB	Linf1	ERS419991	this study	this study / MY, MM		China	NA	1978	NA	NA	NA	NA	L.infantum	L.infantum	P.chinensis,P.alexandri,P.wui	dog,N.procyonoides	NA	NA
BD22	LdBPKv02,BD22	MHOM/BD/2006/BD22	Ldon1	being submitted to ENA	this study	this study / MZA	M.Z. Alam et al., 2008	Bangladesh	NA	2006	NA	no	human	NA	L.donovani	L.donovani	P.argentipes	human	NA	NA
BD27	BD27	MHOM/BD/2006/BD27	Ldon1	ERS097139	this study	this study / MZA	M.Z. Alam et al., 2008	Bangladesh	NA	2006	NA	no	human	NA	L.donovani	L.donovani	P.argentipes	human	NA	NA
IECDR1	IECDR1	MHOM/BD/00/IECDR1	Ldon1	being submitted to ENA	this study	this study / MZA	M.Z. Alam et al., 2008	Bangladesh	NA	2000	NA	no	human	NA	L.donovani	L.donovani	P.argentipes	human	NA	NA
DD8	DD8	MHOM/IN/80/DD8	Ldon1	ERS040393	this study	this study / TB, MM and LFS, CLJ, AN	Alam et al., 2009	India	NA	1980	NA	NA	human	NA	L.donovani	L.donovani	P.argentipes	human	VL	NA	MON-2	Kuhls et al. 2005, Microbes and Infection
ITMAP26	ITMAP26	MHOM/MA/67/ITMAP26	Linf1	ERS407440	this study	Vanessa Yardley, London School of Hygiene and Tropical Medicine, London, United Kingdom		Morocco	NA	1967	NA	NA	human	NA	L.infantum	L.infantum	P.perniciosus,P.ariasi,P.longicuspis	dog	NA	NA
356WTV	356WTV	MHOM/ET/2009/GR356	Ldon3	ERS167428	Zackay et al., 2018	NA		Ethiopia	N/Gondar - Metema, NE	2009	NA	NA	human	NA	L.donovani	L.donovani	P.orientalis,P.martini,P.celiae	human	VL	Zackay et al., 2018, Plos Genetics
363SKWTI	363SKWTI	MHOM/ET/2010/GR363SK	Ldon3	ERS167420	Zackay et al., 2018	NA		Ethiopia	Humera, NE	2010	NA	NA	human	NA	L.donovani	L.donovani	P.orientalis,P.martini,P.celiae	human	HIV-VL	Zackay et al., 2018, Plos Genetics
364SPWTII	364SPWTII	MHOM/ET/2010/GR364SP	Ldon3	ERS167449	Zackay et al., 2018	NA		Ethiopia	Humera, NE	2010	NA	NA	human	NA	L.donovani	L.donovani	P.orientalis,P.martini,P.celiae	human	HIV-VL	Zackay et al., 2018, Plos Genetics
383WTI	383WTI	MHOM/ET/2010/GR383	Ldon3	ERS167444	Zackay et al., 2018	NA		Ethiopia	Humera, NE	2010	NA	NA	human	NA	L.donovani	L.donovani	P.orientalis,P.martini,P.celiae	human	NA	Zackay et al., 2018, Plos Genetics
AM560WTI	AM560WTI	MHOM/ET/2010/AM563	Ldon5	ERS218548	Zackay et al., 2018	NA		Ethiopia	Konso, SE	2009	NA	NA	human	NA	L.donovani	L.donovani	P.orientalis,P.martini,P.celiae	human	VL	Zackay et al., 2018, Plos Genetics
AM563WTI	AM563WTI	MHOM/ET/2010/AM563	Ldon5	ERS218553	Zackay et al., 2018	NA		Ethiopia	Negele-Borena, SE	2010	NA	NA	human	NA	L.donovani	L.donovani	P.orientalis,P.martini,P.celiae	human	VL	Zackay et al., 2018, Plos Genetics
CL-SL	CL-SL	NA	Ldon1	SRS484824	Zhang et al., 2014	NA		Sri Lanka	NA	NA	NA	NA	NA	NA	L.donovani	L.donovani	NA	NA	CL	Zhang et al., 2014, Plos Pathogens
OVN3	OVN3	MHOM/LK/2010/OVN3	Ldon1	SRS484822	Zhang et al., 2014	NA		Sri Lanka	NA	2010	NA	NA	human	NA	L.donovani	L.donovani	NA	NA	VL	Zhang et al., 2014, Plos Pathogens	MON-37	Ranasinghe et al. 2012, Pathogens and global health
sources
*1: WHO Technical Report Series 949, (March 2010), only a few countries have both species of the complex listed; if two are present only the one matching the sample plus its vector and reservior are listed in the table.
