## Supplemental Table 2 for "Global genome diversity of the *Leishmania donovani* complex"

### Sheet: alignment.ldon_complex.maxi.120
sample shown in maxicircle phylogeny (Fig. S4)	samples with identical maxicircle sequences for the region used in the alignment (see Material & Methods)
BPK035A1	BPK562A1, BHU220A1, BHU816A1, BHU824A1, BPK282I9, BPK294A1, BPK471A1
BPK156A1	BPK413A1
GILANI	LRC-L61, SUDAN1
GE	X1S, X356WTV, X363SKWTI, X364SPWTII, X383WTI, X38-UMK, X452BM, X45-UMK, X597-2, X597LN, GEBRE1, LdonLV9
D_2	STRAIN_A
BCN83	IMT260, IMT373cl1, ISS174, LPN114, LRC_L1303
TH4	TH6
LRC-L1311	LRC-L1312
Peking	RACOON_DOG
CH32	CH34, EP
CH33	CH35
CUK5	CUK9
