## Supplemental Table 4 for "Global genome diversity of the *Leishmania donovani* complex"

### Sheet: SNPeff_Segr_main8_maxshared_gro
SNP segregatin in 5 of the 8 identified groups.
All SNPs have been annotated with SNPeff.
Group frequencies for the respective groups are indicated in columns D - K.
##SnpEffVersion="4.2 (build 2015-12-05), by Pablo Cingolani"
##SnpEffCmd="SnpEff -i vcf -csvStats SNPeff_Segr_main8_maxshared/SNPeff_Segr_main8_maxshared_stats TT38_Linf_JPCM5 /lustre/.../leish_donovaniComplex/A13_SNPeff_fixed_segr_cats/allSNPs_NA.frac0.2_poly_Segr_main8_maxshared.vcf "
##INFO=<ID=ANN,Number=.,Type=String,Description="Functional annotations: 'Allele | Annotation | Annotation_Impact | Gene_Name | Gene_ID | Feature_Type | Feature_ID | Transcript_BioType | Rank | HGVS.c | HGVS.p | cDNA.pos / cDNA.length | CDS.pos / CDS.length | AA.pos / AA.length | Distance | ERRORS / WARNINGS / INFO' ">
##INFO=<ID=LOF,Number=.,Type=String,Description="Predicted loss of function effects for this variant. Format: 'Gene_Name | Gene_ID | Number_of_transcripts_in_gene | Percent_of_transcripts_affected' ">
##INFO=<ID=NMD,Number=.,Type=String,Description="Predicted nonsense mediated decay effects for this variant. Format: 'Gene_Name | Gene_ID | Number_of_transcripts_in_gene | Percent_of_transcripts_affected' ">
#CHROM	POS	SNP.id	CH.Linf.nohy_3	CUK.Linf_11	Ldon1*_44	Ldon2_7	Ldon3*_18	Ldon4_4	Ldon5*_7	Linf1*_43	INFO
LinJ.01	219930	LinJ.01_219930	0.8333	0.9167	0.9639	0.9286	1	0.875	1	1	ANN=C	intergenic_region	MODIFIER	LinJ.01.0740-LinJ.01.0750	LinJ.01.0740-LinJ.01.0750	intergenic_region	LinJ.01.0740-LinJ.01.0750	n.219930A>C
LinJ.03	161522	LinJ.03_161522	0	0.9474	0.0602	0.9286	1	0.25	0.75	1	ANN=C	intergenic_region	MODIFIER	LinJ.03.0440-LinJ.03.0450	LinJ.03.0440-LinJ.03.0450	intergenic_region	LinJ.03.0440-LinJ.03.0450	n.161522T>C
LinJ.03	320788	LinJ.03_320788	1	1	0.8101	0.9375	0.8333	0.8333	0.875	1	ANN=T	intergenic_region	MODIFIER	LinJ.03.0800-LinJ.03.0810	LinJ.03.0800-LinJ.03.0810	intergenic_region	LinJ.03.0800-LinJ.03.0810	n.320788C>T
LinJ.06	360463	LinJ.06_360463	NA	0.8214	0.2921	0.5625	1	0.3333	0.25	1	ANN=T	missense_variant	MODERATE	LinJ.06.0860	LinJ.06.0860	transcript	LinJ.06.0860:mRNA	protein_coding	2019-01-01	c.962A>T	p.Asp321Val	962/4170	962/4170	321/1389
LinJ.06	518805	LinJ.06_518805	0.5	1	1	1	0.617	0.8333	0.5714	0.4533	ANN=T	missense_variant	MODERATE	LinJ.06.1360	LinJ.06.1360	transcript	LinJ.06.1360:mRNA	protein_coding	2019-01-01	c.28C>T	p.Pro10Ser	28/1929	28/1929	10/642
LinJ.07	60383	LinJ.07_60383	1	1	0.0127	0.1333	0.7027	0.75	0.1176	1	ANN=G	intergenic_region	MODIFIER	LinJ.07.0130-LinJ.07.0140	LinJ.07.0130-LinJ.07.0140	intergenic_region	LinJ.07.0130-LinJ.07.0140	n.60383A>G
LinJ.07	313450	LinJ.07_313450	0.8571	1	0.9405	0.8	1	0.75	0.9091	1	ANN=T	intergenic_region	MODIFIER	LinJ.07.0760-LinJ.07.0770	LinJ.07.0760-LinJ.07.0770	intergenic_region	LinJ.07.0760-LinJ.07.0770	n.313450C>T
LinJ.13	41715	LinJ.13_41715	0	1	0.9709	0.8824	0.0222	0	0.9524	0.9623	ANN=C	intergenic_region	MODIFIER	LinJ.13.0130-LinJ.13.0140	LinJ.13.0130-LinJ.13.0140	intergenic_region	LinJ.13.0130-LinJ.13.0140	n.41715G>C
LinJ.13	41718	LinJ.13_41718	0	1	0.9709	0.8824	0.0222	0	0.9524	0.9623	ANN=C	intergenic_region	MODIFIER	LinJ.13.0130-LinJ.13.0140	LinJ.13.0130-LinJ.13.0140	intergenic_region	LinJ.13.0130-LinJ.13.0140	n.41718G>C
LinJ.14	81396	LinJ.14_81396	0.2857	1	0.1019	0.875	0.0882	1	0.9	1	ANN=C	intergenic_region	MODIFIER	LinJ.14.0270-LinJ.14.0280	LinJ.14.0270-LinJ.14.0280	intergenic_region	LinJ.14.0270-LinJ.14.0280	n.81396T>C
LinJ.18	177973	LinJ.18_177973	0.1667	0.6	0.0115	0.1333	0.0789	0	0	1	ANN=A	intergenic_region	MODIFIER	LinJ.18.0420-LinJ.18.0430	LinJ.18.0420-LinJ.18.0430	intergenic_region	LinJ.18.0420-LinJ.18.0430	n.177973G>A
LinJ.20	375493	LinJ.20_375493	1	1	0.0097	0.1667	0.087	0.4	0.0526	1	ANN=T	intergenic_region	MODIFIER	LinJ.20.0960-LinJ.20.0970	LinJ.20.0960-LinJ.20.0970	intergenic_region	LinJ.20.0960-LinJ.20.0970	n.375493C>T
LinJ.21	177959	LinJ.21_177959	1	0.9524	0.9767	0.9286	0.6571	0.5	1	1	ANN=G	intergenic_region	MODIFIER	LinJ.21.0630-LinJ.21.0640	LinJ.21.0630-LinJ.21.0640	intergenic_region	LinJ.21.0630-LinJ.21.0640	n.177959T>G
LinJ.25	379670	LinJ.25_379670	0.1429	0.6667	1	0.3333	0.9062	0.6667	1	1	ANN=A	intergenic_region	MODIFIER	LinJ.25.1030-LinJ.25.1040	LinJ.25.1030-LinJ.25.1040	intergenic_region	LinJ.25.1030-LinJ.25.1040	n.379670T>A
LinJ.31	1337980	LinJ.31_1337980	0	0.0213	0.0056	0.0345	0.8413	0	0	0.9878	ANN=A	intergenic_region	MODIFIER	LinJ.31.2920-LinJ.31.2930	LinJ.31.2920-LinJ.31.2930	intergenic_region	LinJ.31.2920-LinJ.31.2930	n.1337980G>A
LinJ.31	1426323	LinJ.31_1426323	0	0	0.9538	1	0.0566	0.5333	0.1333	0.5872	ANN=G	intergenic_region	MODIFIER	LinJ.31.3190-LinJ.31.3200	LinJ.31.3190-LinJ.31.3200	intergenic_region	LinJ.31.3190-LinJ.31.3200	n.1426323C>G
LinJ.34	603659	LinJ.34_603659	0	0.0909	0.0595	0.0714	0.0882	0.25	0	0.9231	ANN=T	intergenic_region	MODIFIER	LinJ.34.1460-LinJ.34.1470	LinJ.34.1460-LinJ.34.1470	intergenic_region	LinJ.34.1460-LinJ.34.1470	n.603659C>T
LinJ.34	728443	LinJ.34_728443	0	1	0.0227	0.0714	1	0.25	0.4	0.6582	ANN=G	intergenic_region	MODIFIER	LinJ.34.1730-LinJ.34.1740	LinJ.34.1730-LinJ.34.1740	intergenic_region	LinJ.34.1730-LinJ.34.1740	n.728443C>G
LinJ.34	728447	LinJ.34_728447	0	1	0.0227	0.0714	1	0.25	0.4286	0.6623	ANN=G	intergenic_region	MODIFIER	LinJ.34.1730-LinJ.34.1740	LinJ.34.1730-LinJ.34.1740	intergenic_region	LinJ.34.1730-LinJ.34.1740	n.728447A>G
LinJ.34	728455	LinJ.34_728455	0	0	0.0227	0.0714	1	0.1667	0.4286	0.6709	ANN=T	intergenic_region	MODIFIER	LinJ.34.1730-LinJ.34.1740	LinJ.34.1730-LinJ.34.1740	intergenic_region	LinJ.34.1730-LinJ.34.1740	n.728455C>T
LinJ.34	728466	LinJ.34_728466	0	0.5	0.0227	0.0833	1	0.5	0.4167	0.68	ANN=A	intergenic_region	MODIFIER	LinJ.34.1730-LinJ.34.1740	LinJ.34.1730-LinJ.34.1740	intergenic_region	LinJ.34.1730-LinJ.34.1740	n.728466G>A	,T	intergenic_region	MODIFIER	LinJ.34.1730-LinJ.34.1740	LinJ.34.1730-LinJ.34.1740	intergenic_region	LinJ.34.1730-LinJ.34.1740	n.728466G>T
LinJ.34	728475	LinJ.34_728475	0	0.5	0.0116	0.0833	1	0.1667	0.4286	0.6753	ANN=A	intergenic_region	MODIFIER	LinJ.34.1730-LinJ.34.1740	LinJ.34.1730-LinJ.34.1740	intergenic_region	LinJ.34.1730-LinJ.34.1740	n.728475G>A
LinJ.34	728478	LinJ.34_728478	0	0.5	0.0119	0.0833	1	0.1667	0.4167	0.6709	ANN=G	intergenic_region	MODIFIER	LinJ.34.1730-LinJ.34.1740	LinJ.34.1730-LinJ.34.1740	intergenic_region	LinJ.34.1730-LinJ.34.1740	n.728478A>G
LinJ.34	729331	LinJ.34_729331	0	0.5	0	0	0.5	0.75	0.4167	0.4881	ANN=A	intergenic_region	MODIFIER	LinJ.34.1730-LinJ.34.1740	LinJ.34.1730-LinJ.34.1740	intergenic_region	LinJ.34.1730-LinJ.34.1740	n.729331G>A
LinJ.36	790185	LinJ.36_790185	1	1	0.0714	0.8667	0.2432	0.5	1	0.989	ANN=G	synonymous_variant	LOW	LinJ.36.2130	LinJ.36.2130	transcript	LinJ.36.2130:mRNA	protein_coding	2019-01-01	c.492A>G	p.Glu164Glu	492/1701	492/1701	164/566
