## Supplemental Table 6 for "Global genome diversity of the *Leishmania donovani* complex"

### Sheet: indels by genomic position
Metadata of the 245 unique (by genomic position) large indels (>= 25 kb) called across all 151 samples.
Header information:
samples.num	number of samples that contain this particular indel
samples.id	ids of the respective samples harbouring that indels including "group":"sample name":"spos in 5kb windows"
groups.num	number of groups that contain this particular indel
groups.id	ids of the respective groups harbouring that indels
telomere_ampl	specifying if this indel starts within 15 kb (<=3 5kb wins) from the chr border
indel id	indel type	chr	spos [5kb window]	epos [5kb window]	length [5kb window]	spos_genome [bp]	epos_genome [bp]	length [bp]	samples.num	samples.id	groups.num	groups.id	chrsize	telomere_ampl	Linf.gr	Ldon.gr
1	insertion	1	1	5	5	0	25000	25000	1	Ldon1:BPK164A1:1	1	Ldon1	277951	start	FALSE	TRUE
2	insertion	1	1	8	8	0	40000	40000	1	Linf1:HN167:1	1	Linf1	277951	start	TRUE	FALSE
3	insertion	2	16	20	5	75000	100000	25000	22	Ldon1:BPK029A1:15,Ldon1:BPK067A1:16,Ldon1:BPK294A1:16,Ldon1:BPK471A1:16,Ldon1:BPK649A1:16,Ldon1:Chowd5:16,Ldon1:STL2.79:16,Ldon1:DD8:15,Ldon1:Nandi:16,Ldon1:BHU220A1:15,Ldon1:Don201:16,Ldon1:BHU816A1:16,Ldon1:BHU824A1:15,Ldon1:BHU931A1:16,Ldon1:BHU1064A1:16,Ldon1:BHU1065A1:16,Ldon1:BHU1137A1:16,Ldon1:BHU1139A1:16,Ldon1:Inf206:16,Ldon1:BUCK:16,Ldon3:X383WTI:15,Linf1:HN167:16	3	Ldon1,Ldon3,Linf1	334113	no	TRUE	TRUE
4	insertion	2	62	66	5	305000	330000	25000	4	Ldon2:BPK406A1:62,Linf1:WC:61,Linf1:HN167:62,Linf1:HN336:63	2	Ldon2,Linf1	334113	end	TRUE	TRUE
5	insertion	2	20	26	7	95000	130000	35000	8	Linf1:Inf007:20,Linf1:LRC.L1275:20,Linf1:TH4:21,Linf1:TH5:21,Linf1:TH6:20,Linf1:NT16:20,Linf1:LRC.L1296:20,Linf1:LRC_L1303:20	1	Linf1	334113	no	TRUE	FALSE
6	insertion	2	54	66	13	265000	330000	65000	1	Ldon3:LRC.L61:54	1	Ldon3	334113	end	FALSE	TRUE
7	insertion	2	1	9	9	0	45000	45000	1	Linf1:HN167:1	1	Linf1	334113	start	TRUE	FALSE
8	deletion	2	55	63	9	270000	315000	45000	1	Linf1:IMT373cl1:55	1	Linf1	334113	no	TRUE	FALSE
9	insertion	3	2	7	6	5000	35000	30000	10	CUK_Linf:CUK2:2,CUK_Linf:CUK3:2,Ldon1:BPK164A1:2,Ldon2:BPK406A1:2,Ldon2:BPK512A1:2,Ldon3:LdonLV9:2,Ldon5:LRC.L51p:2,Linf1:LinJPCM5:1,Linf1:HN167:1,Linf1:HN336:1	6	CUK_Linf,Ldon1,Ldon2,Ldon3,Ldon5,Linf1	382367	start	TRUE	TRUE
10	insertion	3	73	77	5	360000	385000	25000	2	Ldon2:BPK406A1:73,Ldon5:LRC.L51p:73	2	Ldon2,Ldon5	382367	end	FALSE	TRUE
11	deletion	3	1	6	6	0	30000	30000	1	CH_Linf:CH35:1	1	CH_Linf	382367	start	TRUE	FALSE
12	insertion	4	2	7	6	5000	35000	30000	26	CUK_Linf:CUK2:2,CUK_Linf:CUK3:2,CUK_Linf:CUK4:2,CUK_Linf:CUK5:2,CUK_Linf:CUK6:2,CUK_Linf:CUK7:2,CUK_Linf:CUK8:2,CUK_Linf:CUK9:2,CUK_Linf:CUK10:2,CUK_Linf:CUK11:2,CUK_Linf:CUK12:2,Ldon1:BD09:2,Ldon1:BD12:2,Ldon1:BD15:2,Ldon1:Ldon282cl2:2,Ldon1:BPK029A1:2,Ldon1:BPK164A1:2,Ldon2:BPK406A1:2,Ldon2:BPK512A1:2,Ldon3:LdonLV9:2,Ldon5:LRC.L51p:2,Linf1:LEM3278:1,Linf1:LinJPCM5:1,Linf1:WC:1,Linf1:HN336:1,Lin…	6	CUK_Linf,Ldon1,Ldon2,Ldon3,Ldon5,Linf1	475338	start	TRUE	TRUE
13	insertion	4	90.5	94.5	5	447500	472500	25000	2	Linf1:LinJPCM5:91,Linf1:HN336:90	1	Linf1	475338	end	TRUE	FALSE
14	insertion	4	87	94	8	430000	470000	40000	1	Linf1:HN167:87	1	Linf1	475338	end	TRUE	FALSE
15	deletion	4	90.5	96	6.5	447500	480000	32500	2	CH_Linf:CH35:90,Ldon1:Inf206:91	2	CH_Linf,Ldon1	475338	end	TRUE	TRUE
16	deletion	4	1	7	7	0	35000	35000	1	CH_Linf:CH35:1	1	CH_Linf	475338	start	TRUE	FALSE
17	deletion	4	1	25	25	0	125000	125000	1	Ldon5:LRC.L57:1	1	Ldon5	475338	start	FALSE	TRUE
18	insertion	5	75	79	5	370000	395000	25000	7	CUK_Linf:CUK8:75,CUK_Linf:CUK9:75,CUK_Linf:CUK10:76,Ldon1:BD14:75,Ldon1:BD15:75,Ldon1:BPK164A1:75,Ldon2:BPK406A1:75	3	CUK_Linf,Ldon1,Ldon2	449024	no	TRUE	TRUE
19	insertion	5	2	7.5	6.5	5000	37500	32500	10	CUK_Linf:CUK10:2,Ldon1:BD09:2,Ldon1:BD15:2,Ldon1:BD17:2,Ldon1:Ldon282cl2:2,Ldon1:BPK164A1:1,Ldon5:LRC.L51p:2,Linf1:HN167:1,Linf1:HN336:1,Ldon2:BPK406A1:1	5	CUK_Linf,Ldon1,Ldon2,Ldon5,Linf1	449024	start	TRUE	TRUE
20	deletion	5	1	6	6	0	30000	30000	2	CH_Linf:CH35:1,Linf1:Cha001:1	2	CH_Linf,Linf1	449024	start	TRUE	FALSE
21	deletion	5	79	90	12	390000	450000	60000	2	Ldon1:BD17:79,Ldon1:BD22:79	1	Ldon1	449024	end	FALSE	TRUE
22	deletion	5	82	88	7	405000	440000	35000	1	Ldon1:BD09:82	1	Ldon1	449024	end	FALSE	TRUE
23	insertion	6	2	9	8	5000	45000	40000	17	CH_Linf:CH34:2,CUK_Linf:CUK2:2,CUK_Linf:CUK3:2,CUK_Linf:CUK6:2,CUK_Linf:CUK7:2,CUK_Linf:CUK8:2,CUK_Linf:CUK9:2,CUK_Linf:CUK12:2,Ldon1:BD09:2,Ldon1:BPK029A1:2,Ldon1:BHU41:2,Ldon2:BPK406A1:2,Ldon2:BPK512A1:2,Ldon3:LdonLV9:1,Ldon5:LRC.L51p:2,Linf1:HN167:1,Linf1:HN336:1	7	CH_Linf,CUK_Linf,Ldon1,Ldon2,Ldon3,Ldon5,Linf1	523352	start	TRUE	TRUE
24	insertion	6	24	28	5	115000	140000	25000	3	CUK_Linf:CUK8:24,CUK_Linf:CUK12:24,Linf1:LinJPCM5:24	2	CUK_Linf,Linf1	523352	no	TRUE	FALSE
25	insertion	6	102	106	5	505000	530000	25000	4	Ldon1:BPK029A1:102,Ldon1:BPK164A1:102,Ldon2:BPK406A1:102,Ldon5:LRC.L51p:102	3	Ldon1,Ldon2,Ldon5	523352	end	FALSE	TRUE
26	insertion	6	73	78	6	360000	390000	30000	5	Ldon2:BPK156A1:73,Ldon2:BPK413A1:73,Ldon2:BPK612A1:73,Ldon2:BPK623A1:73,Ldon2:BPK648A1:73	1	Ldon2	523352	no	FALSE	TRUE
27	insertion	6	99	106	8	490000	530000	40000	1	Linf1:HN167:99	1	Linf1	523352	end	TRUE	FALSE
28	insertion	7	1	5	5	0	25000	25000	13	CUK_Linf:CUK8:2,CUK_Linf:CUK9:2,Ldon1:BD09:2,Ldon1:BD17:2,Ldon1:BPK029A1:1,Ldon1:BPK077A1:1,Ldon1:BPK164A1:1,Ldon2:BPK406A1:1,Ldon3:LdonLV9:1,Linf1:LEM3278:1,Linf1:LinJPCM5:1,Linf1:HN167:1,Linf1:HN336:1	5	CUK_Linf,Ldon1,Ldon2,Ldon3,Linf1	592382	start	TRUE	TRUE
29	insertion	7	14	18.5	5.5	65000	92500	27500	2	Ldon1:BD09:14,Ldon2:BPK406A1:14	2	Ldon1,Ldon2	592382	no	FALSE	TRUE
30	insertion	7	45	52	8	220000	260000	40000	1	Ldon1:BD14:45	1	Ldon1	592382	no	FALSE	TRUE
31	insertion	7	45	61	17	220000	305000	85000	1	Ldon5:LRC.L51p:45	1	Ldon5	592382	no	FALSE	TRUE
32	insertion	7	112	119	8	555000	595000	40000	1	Linf1:HN167:112	1	Linf1	592382	end	TRUE	FALSE
33	insertion	8	95	99	5	470000	495000	25000	35	CUK_Linf:CUK8:95,CUK_Linf:CUK9:95,CUK_Linf:CUK11:95,CUK_Linf:CUK12:94,Ldon1:BD21:95,Ldon1:BPK029A1:95,Ldon1:BPK077A1:95,Ldon1:BPK157A1:95,Ldon1:CL.SL:95,Ldon1:BHU41:94,Ldon1:BHU220A1:95,Ldon1:BHU824A1:95,Ldon1:BHU1065A1:95,Ldon2:BPK156A1:95,Ldon2:BPK406A1:95,Ldon3:LdonLV9:95,Ldon3:X383WTI:95,Ldon3:X1026.8:95,Ldon3:Malta33:95,Ldon5:AM563WTI:95,Linf1:D_2:94,Linf1:STRAIN_A:94,Linf1:TH4:94,Linf1:TH5:…	8	CUK_Linf,Ldon1,Ldon2,Ldon3,Ldon5,Linf1,other_Ldon,other_Linf	495393	end	TRUE	TRUE
34	insertion	8	59	63	5	290000	315000	25000	2	Ldon3:GEBRE1:59,Ldon3:GILANI:59	1	Ldon3	495393	no	FALSE	TRUE
35	insertion	8	1	8	8	0	40000	40000	3	Ldon5:LRC.L51p:2,Linf1:HN167:1,Linf1:HN336:1	2	Ldon5,Linf1	495393	start	TRUE	TRUE
36	insertion	8	83	88	6	410000	440000	30000	1	Linf1:LEM3278:83	1	Linf1	495393	no	TRUE	FALSE
37	insertion	8	1	5	5	0	25000	25000	1	Linf1:WC:1	1	Linf1	495393	start	TRUE	FALSE
38	deletion	8	59	63	5	290000	315000	25000	4	Linf1:DOG_STRAIN:59,Linf1:LRC.L1311:59,Linf1:LRC.L1313:59,Linf1:LRC.L1312:59	1	Linf1	495393	no	TRUE	FALSE
39	insertion	9	2	9	8	5000	45000	40000	19	CUK_Linf:CUK2:2,CUK_Linf:CUK3:2,CUK_Linf:CUK4:2,CUK_Linf:CUK6:2,CUK_Linf:CUK7:2,CUK_Linf:CUK8:2,CUK_Linf:CUK10:2,CUK_Linf:CUK12:2,Ldon1:BD09:2,Ldon1:Ldon282cl2:2,Ldon1:BPK029A1:2,Ldon1:BPK077A1:2,Ldon1:BPK164A1:2,Ldon2:BPK406A1:2,Ldon3:LdonLV9:1,Linf1:HN167:1,Linf1:HN336:1,Linf1:ISS2426:1,Linf1:LinJPCM5:1	5	CUK_Linf,Ldon1,Ldon2,Ldon3,Linf1	572115	start	TRUE	TRUE
40	insertion	9	110	115	6	545000	575000	30000	10	CUK_Linf:CUK2:110,CUK_Linf:CUK7:110,Ldon1:Ldon282cl2:110,Ldon1:BPK029A1:110,Ldon1:BPK077A1:110,Ldon1:BPK164A1:110,Ldon2:BPK406A1:110,Linf1:LinJPCM5:110,Linf1:HN167:108,Linf1:HN336:107	4	CUK_Linf,Ldon1,Ldon2,Linf1	572115	end	TRUE	TRUE
41	insertion	9	80	84.5	5.5	395000	422500	27500	2	Ldon1:BPK029A1:80,Ldon1:BPK035A1:80	1	Ldon1	572115	no	FALSE	TRUE
42	insertion	9	6	10	5	25000	50000	25000	1	Ldon1:BD12:6	1	Ldon1	572115	no	FALSE	TRUE
43	deletion	9	1	5	5	0	25000	25000	2	Ldon1:Inf206:1,Ldon4:Don038:1	2	Ldon1,Ldon4	572115	start	FALSE	TRUE
44	deletion	9	109	115	7	540000	575000	35000	1	CH_Linf:CH35:109	1	CH_Linf	572115	end	TRUE	FALSE
45	deletion	9	6	10	5	25000	50000	25000	1	CH_Linf:CH35:6	1	CH_Linf	572115	no	TRUE	FALSE
46	insertion	10	102	110	9	505000	550000	45000	13	CUK_Linf:CUK11:106,Ldon1:BPK077A1:106,Ldon1:Chowd5:105,CUK_Linf:CUK12:102,Ldon1:BD09:102,Ldon1:Ldon282cl2:102,Ldon1:BPK029A1:102,Ldon1:BPK164A1:102,Ldon2:BPK406A1:101,Ldon3:LdonLV9:102,Ldon5:LRC.L51p:101,Linf1:HN167:103,Linf1:HN336:103	6	CUK_Linf,Ldon1,Ldon2,Ldon3,Ldon5,Linf1	547235	end	TRUE	TRUE
47	deletion	10	1	6	6	0	30000	30000	1	Linf1:BCN87:1	1	Linf1	547235	start	TRUE	FALSE
48	insertion	11	99	103	5	490000	515000	25000	42	Ldon1:IECDR1:98,Ldon1:BD14:98,Ldon1:BD15:98,Ldon1:Ldon282cl2:99,Ldon1:BPK029A1:98,Ldon1:BPK035A1:99,Ldon1:BPK067A1:99,Ldon1:BPK077A1:98,Ldon1:BPK157A1:99,Ldon1:BPK164A1:98,Ldon1:BPK282I9:99,Ldon1:BPK294A1:98,Ldon1:BPK471A1:98,Ldon1:BPK562A1:99,Ldon1:Chowd5:98,Ldon1:STL2.78:99,Ldon1:STL2.79:99,Ldon1:DD8:99,Ldon1:Nandi:99,Ldon1:AG83:99,Ldon1:BHU220A1:99,Ldon1:BHU1062.4:99,Ldon1:BHU816A1:99,Ldon1:BH…	4	Ldon1,Ldon3,Linf1,other_Ldon	575792	no	TRUE	TRUE
49	insertion	11	1	8	8	0	40000	40000	6	Ldon2:BPK406A1:3,Ldon5:LRC.L51p:3,Linf1:LEM1985:1,Linf1:WC:1,Linf1:HN167:1,Linf1:HN336:1	3	Ldon2,Ldon5,Linf1	575792	start	TRUE	TRUE
50	insertion	11	3	34	32	10000	170000	160000	1	CH_Linf:CH34:3	1	CH_Linf	575792	start	TRUE	FALSE
51	insertion	11	34	43	10	165000	215000	50000	1	Ldon5:LRC.L57:34	1	Ldon5	575792	no	FALSE	TRUE
52	deletion	11	7	34	28	30000	170000	140000	1	Ldon3:SUDAN1:7	1	Ldon3	575792	no	FALSE	TRUE
53	deletion	11	100	104	5	495000	520000	25000	1	other_Ldon:LRC.L740:100	1	other_Ldon	575792	no	FALSE	TRUE
54	insertion	12	78	84	7	385000	420000	35000	39	CH_Linf:CH32:78,Linf1:Inf007:78,Linf1:Inf152:78,Linf1:BCN87:77,CH_Linf:CH34:78,CH_Linf:CH35:78,CUK_Linf:CUK4:77,CUK_Linf:CUK5:78,CUK_Linf:CUK6:78,CUK_Linf:CUK7:78,CUK_Linf:CUK9:78,CUK_Linf:CUK11:78,CUK_Linf:CUK12:78,Ldon4:BUMM3:78,Ldon4:SUKKAR2:78,Linf1:D_2:78,Linf1:STRAIN_B:78,Linf1:STRAIN_A:78,Linf1:SKIN:78,Linf1:LRC.L699:78,Linf1:LRC.L1275:78,Linf1:TH4:78,Linf1:TH5:78,Linf1:TH6:78,Linf1:NT16:7…	5	CH_Linf,CUK_Linf,Ldon4,Linf1,other_Ldon	568477	no	TRUE	TRUE
55	insertion	12	42	46	5	205000	230000	25000	3	CUK_Linf:CUK4:42,CUK_Linf:CUK7:42,Ldon2:BPK406A1:42	2	CUK_Linf,Ldon2	568477	no	TRUE	TRUE
56	insertion	12	55	59	5	270000	295000	25000	4	Ldon1:BPK029A1:55,Ldon2:BPK406A1:55,Ldon2:BPK512A1:55,Ldon3:LdonLV9:55	3	Ldon1,Ldon2,Ldon3	568477	no	FALSE	TRUE
57	insertion	12	1.5	7	6.5	2500	35000	32500	8	Ldon1:BPK164A1:2,Ldon2:BPK406A1:3,Ldon3:LdonLV9:2,Ldon5:LRC.L51p:3,Linf1:LEM3278:1,Linf1:LinJPCM5:1,Linf1:HN167:1,Linf1:HN336:1	5	Ldon1,Ldon2,Ldon3,Ldon5,Linf1	568477	start	TRUE	TRUE
58	insertion	12	84.5	88.5	5	417500	442500	25000	2	Ldon3:X363SKWTI:85,Linf1:Inf055:84	2	Ldon3,Linf1	568477	no	TRUE	TRUE
59	insertion	12	108	114	7	535000	570000	35000	1	Ldon2:BPK406A1:108	1	Ldon2	568477	end	FALSE	TRUE
60	insertion	12	48	53	6	235000	265000	30000	1	Ldon2:BPK512A1:48	1	Ldon2	568477	no	FALSE	TRUE
61	insertion	12	111	115	5	550000	575000	25000	1	Linf1:HN167:111	1	Linf1	568477	end	TRUE	FALSE
62	deletion	12	82	88	7	405000	440000	35000	2	Ldon1:L60b:82,Ldon2:BPK512A1:82	2	Ldon1,Ldon2	568477	no	FALSE	TRUE
63	deletion	12	78.5	86	8.5	387500	430000	42500	2	Ldon2:BPK406A1:78,Linf1:WR285:79	2	Ldon2,Linf1	568477	no	TRUE	TRUE
64	deletion	12	1	6	6	0	30000	30000	1	CH_Linf:CH35:1	1	CH_Linf	568477	start	TRUE	FALSE
65	insertion	13	106.5	111	5.5	527500	555000	27500	2	Ldon1:BPK077A1:106,Linf1:LEM1985:107	2	Ldon1,Linf1	645761	no	TRUE	TRUE
66	insertion	13	100.5	111	11.5	497500	555000	57500	4	Ldon2:BPK406A1:100,Ldon5:LRC.L51p:101,Linf1:HN167:100,Linf1:HN336:102	3	Ldon2,Ldon5,Linf1	645761	no	TRUE	TRUE
67	insertion	13	1	12.5	12.5	0	62500	62500	2	Linf1:HN167:1,Linf1:HN336:1	1	Linf1	645761	start	TRUE	FALSE
68	insertion	13	2	6	5	5000	30000	25000	1	Ldon2:BPK406A1:2	1	Ldon2	645761	start	FALSE	TRUE
69	insertion	13	26	30	5	125000	150000	25000	1	Ldon2:BPK406A1:26	1	Ldon2	645761	no	FALSE	TRUE
70	insertion	13	2	9	8	5000	45000	40000	1	Ldon5:LRC.L51p:2	1	Ldon5	645761	start	FALSE	TRUE
71	deletion	13	106	110	5	525000	550000	25000	1	CH_Linf:CH35:106	1	CH_Linf	645761	no	TRUE	FALSE
72	insertion	14	2	7	6	5000	35000	30000	6	Ldon1:BD09:2,Ldon1:BPK164A1:2,Ldon2:BPK406A1:2,Ldon5:LRC.L51p:2,Linf1:HN167:1,Linf1:HN336:1	4	Ldon1,Ldon2,Ldon5,Linf1	639279	start	TRUE	TRUE
73	insertion	14	124	128	5	615000	640000	25000	1	Linf1:HN167:124	1	Linf1	639279	end	TRUE	FALSE
74	deletion	14	1	6	6	0	30000	30000	1	CH_Linf:CH35:1	1	CH_Linf	639279	start	TRUE	FALSE
75	insertion	15	118.5	125	7.5	587500	625000	37500	18	CUK_Linf:CUK2:117,CUK_Linf:CUK3:117,CUK_Linf:CUK4:118,CUK_Linf:CUK5:118,CUK_Linf:CUK7:116,Ldon1:BPK164A1:119,Ldon2:BPK406A1:117,Ldon2:BPK512A1:118,Ldon3:LdonLV9:119,Ldon5:LRC.L51p:119,Linf1:HN167:117,Linf1:HN336:115,Ldon1:BD09:120,CUK_Linf:CUK6:121,CUK_Linf:CUK8:121,CUK_Linf:CUK12:121,Ldon1:BPK077A1:121,Ldon2:BPK156A1:121	6	CUK_Linf,Ldon1,Ldon2,Ldon3,Ldon5,Linf1	617636	end	TRUE	TRUE
76	insertion	15	1	8	8	0	40000	40000	1	Linf1:HN336:1	1	Linf1	617636	start	TRUE	FALSE
77	deletion	15	118	125	8	585000	625000	40000	2	CH_Linf:CH35:117,Linf1:BCN87:119	2	CH_Linf,Linf1	617636	end	TRUE	FALSE
78	deletion	15	1	5	5	0	25000	25000	6	Ldon1:AG83:1,Ldon1:BHU41:1,Ldon1:BHU1062.4:1,Ldon5:LRC.L51p:1,Ldon5:LRC.L53:2,Ldon5:LRC.L57:1	2	Ldon1,Ldon5	617636	start	FALSE	TRUE
79	insertion	16	137	141	5	680000	705000	25000	2	Ldon1:BPK029A1:137,Ldon2:BPK406A1:137	2	Ldon1,Ldon2	698903	end	FALSE	TRUE
80	insertion	16	77	84	8	380000	420000	40000	1	Ldon1:OVN3:77	1	Ldon1	698903	no	FALSE	TRUE
81	insertion	16	2	9	8	5000	45000	40000	1	Linf1:HN167:2	1	Linf1	698903	start	TRUE	FALSE
82	insertion	16	1	5	5	0	25000	25000	1	Linf1:LinJPCM5:1	1	Linf1	698903	start	TRUE	FALSE
83	insertion	17	12	16	5	55000	80000	25000	21	CUK_Linf:CUK2:12,CUK_Linf:CUK3:12,CUK_Linf:CUK4:12,CUK_Linf:CUK5:12,CUK_Linf:CUK6:12,CUK_Linf:CUK7:12,CUK_Linf:CUK8:12,CUK_Linf:CUK9:12,CUK_Linf:CUK10:12,CUK_Linf:CUK11:12,CUK_Linf:CUK12:12,Ldon1:BD12:12,Ldon1:BD17:12,Ldon1:BPK029A1:12,Ldon1:BPK077A1:12,Ldon1:BPK164A1:12,Ldon2:BPK512A1:12,Ldon4:Don081:12,Linf1:LRC_L1303:12,Linf1:ISS174:12,Linf1:LinJPCM5:12	5	CUK_Linf,Ldon1,Ldon2,Ldon4,Linf1	667340	no	TRUE	TRUE
84	insertion	17	1	7	7	0	35000	35000	7	CUK_Linf:CUK6:1,Ldon1:BPK029A1:1,Ldon1:BPK164A1:1,Ldon2:BPK406A1:1,Ldon3:LdonLV9:1,Linf1:LinJPCM5:1,Linf1:HN167:1	5	CUK_Linf,Ldon1,Ldon2,Ldon3,Linf1	667340	start	TRUE	TRUE
85	insertion	17	127	134	8	630000	670000	40000	2	Linf1:HN167:126,Linf1:HN336:128	1	Linf1	667340	end	TRUE	FALSE
86	deletion	17	61	65	5	300000	325000	25000	1	Ldon4:SUKKAR2:61	1	Ldon4	667340	no	FALSE	TRUE
87	insertion	18	139	145	7	690000	725000	35000	2	Linf1:HN167:138,Linf1:HN336:140	1	Linf1	720194	end	TRUE	FALSE
88	insertion	18	90	94	5	445000	470000	25000	1	Ldon1:BD09:90	1	Ldon1	720194	no	FALSE	TRUE
89	insertion	18	133	144	12	660000	720000	60000	1	Ldon3:LRC.L61:133	1	Ldon3	720194	end	FALSE	TRUE
90	insertion	18	90	131	42	445000	655000	210000	1	Ldon3:LRC.L61:90	1	Ldon3	720194	no	FALSE	TRUE
91	insertion	18	90	144	55	445000	720000	275000	1	Ldon5:LRC.L51p:90	1	Ldon5	720194	end	FALSE	TRUE
92	insertion	18	1	9	9	0	45000	45000	1	Linf1:HN167:1	1	Linf1	720194	start	TRUE	FALSE
93	insertion	18	1	6	6	0	30000	30000	1	Linf1:HN336:1	1	Linf1	720194	start	TRUE	FALSE
94	deletion	18	6	17	12	25000	85000	60000	1	Linf1:Cha001:6	1	Linf1	720194	no	TRUE	FALSE
95	insertion	19	139	144	6	690000	720000	30000	7	CUK_Linf:CUK2:139,CUK_Linf:CUK4:139,CUK_Linf:CUK7:139,CUK_Linf:CUK9:139,CUK_Linf:CUK10:139,CUK_Linf:CUK12:139,Ldon1:BPK077A1:137	2	CUK_Linf,Ldon1	742501	no	TRUE	TRUE
96	insertion	19	139	149	11	690000	745000	55000	5	CUK_Linf:CUK3:139,CUK_Linf:CUK5:139,CUK_Linf:CUK8:139,Linf1:BCN87:137,Linf1:IMT373cl1:137	2	CUK_Linf,Linf1	742501	end	TRUE	FALSE
97	insertion	19	126	130	5	625000	650000	25000	3	CUK_Linf:CUK9:126,Ldon1:BD09:126,Ldon1:BPK164A1:126	2	CUK_Linf,Ldon1	742501	no	TRUE	TRUE
98	insertion	19	1	7	7	0	35000	35000	3	Ldon2:BPK406A1:2,Linf1:HN167:1,Linf1:HN336:1	2	Ldon2,Linf1	742501	start	TRUE	TRUE
99	insertion	19	142	149	8	705000	745000	40000	14	Linf1:LRC.L1275:142,Linf1:TH4:142,Linf1:TH5:142,Linf1:TH6:142,Linf1:NT10:142,Linf1:NT16:142,Linf1:LRC.L1296:142,Linf1:LRC_L1303:142,Linf1:ISS2420:142,Linf1:ISS2426:142,Linf1:ISS2508:142,Linf1:BCN83:142,Linf1:IMT260:142,Linf1:HN336:142	1	Linf1	742501	end	TRUE	FALSE
100	insertion	19	126	137	12	625000	685000	60000	1	Ldon2:BPK406A1:126	1	Ldon2	742501	no	FALSE	TRUE
101	deletion	19	138.5	143	5.5	687500	715000	27500	6	Ldon1:IECDR1:139,Ldon1:BHU41:139,Ldon2:BPK406A1:139,Ldon2:BPK623A1:138,Ldon5:LRC.L51p:138,Ldon5:MRC74:138	3	Ldon1,Ldon2,Ldon5	742501	no	FALSE	TRUE
102	deletion	19	145	150	6	720000	750000	30000	29	Ldon1:IECDR1:145,Ldon1:BD17:145,Ldon1:BD21:145,Ldon1:BD25:145,Ldon1:L60b:145,Ldon1:OVN3:146,Ldon1:CL.SL:146,Ldon1:BHU41:145,Ldon1:Don201:145,Ldon1:Inf206:145,Ldon2:BPK156A1:145,Ldon2:BPK413A1:145,Ldon2:BPK612A1:145,Ldon2:BPK623A1:145,Ldon2:BPK648A1:145,Ldon3:X363SKWTI:146,Ldon4:SUKKAR2:145,Ldon4:Don081:145,Ldon4:Don038:145,Ldon5:LRC.L51p:145,Ldon5:MRC74:145,Linf1:Inf007:145,Linf1:Inf152:145,Linf1…	7	Ldon1,Ldon2,Ldon3,Ldon4,Ldon5,Linf1,other_Ldon	742501	end	TRUE	TRUE
103	deletion	19	113	117	5	560000	585000	25000	5	Ldon3:X356WTV:113,Ldon3:X363SKWTI:113,Ldon3:X383WTI:113,Ldon4:Don081:113,Ldon4:Don038:113	2	Ldon3,Ldon4	742501	no	FALSE	TRUE
104	deletion	19	140	150	11	695000	750000	55000	1	Ldon2:BPK512A1:140	1	Ldon2	742501	end	FALSE	TRUE
105	insertion	20	1	7	7	0	35000	35000	3	Ldon2:BPK406A1:1,Linf1:HN336:1,Linf1:HN167:1	2	Ldon2,Linf1	732590	start	TRUE	TRUE
106	insertion	20	142.5	147	5.5	707500	735000	27500	2	Ldon2:BPK406A1:142,Ldon5:LRC.L51p:143	2	Ldon2,Ldon5	732590	end	FALSE	TRUE
107	insertion	20	101	109	9	500000	545000	45000	1	Ldon2:BPK406A1:101	1	Ldon2	732590	no	FALSE	TRUE
108	insertion	20	105	109	5	520000	545000	25000	1	Ldon3:LdonLV9:105	1	Ldon3	732590	no	FALSE	TRUE
109	insertion	20	99	147	49	490000	735000	245000	1	Ldon3:SUDAN1:99	1	Ldon3	732590	end	FALSE	TRUE
110	insertion	20	138	143	6	685000	715000	30000	1	Ldon3:X364SPWTII:138	1	Ldon3	732590	no	FALSE	TRUE
111	insertion	21	1	6	6	0	30000	30000	14	CUK_Linf:CUK7:1,CUK_Linf:CUK8:3,Ldon1:BD09:1,Ldon1:Ldon282cl2:1,Ldon1:BPK029A1:1,Ldon1:BPK077A1:1,Ldon1:BPK164A1:1,Ldon2:BPK156A1:1,Ldon2:BPK406A1:1,Linf1:LEM1985:1,Linf1:WC:1,Linf1:HN167:1,Linf1:HN336:1,Ldon5:LRC.L51p:3	5	CUK_Linf,Ldon1,Ldon2,Ldon5,Linf1	759899	start	TRUE	TRUE
112	insertion	21	143	147	5	710000	735000	25000	1	CUK_Linf:CUK3:143	1	CUK_Linf	759899	no	TRUE	FALSE
113	insertion	21	42	50	9	205000	250000	45000	1	CUK_Linf:CUK8:42	1	CUK_Linf	759899	no	TRUE	FALSE
114	insertion	21	144	150	7	715000	750000	35000	1	Ldon2:BPK406A1:144	1	Ldon2	759899	end	FALSE	TRUE
115	insertion	21	141	153	13	700000	765000	65000	1	Ldon5:LRC.L51p:141	1	Ldon5	759899	end	FALSE	TRUE
116	insertion	21	145	153	9	720000	765000	45000	1	Linf1:HN167:145	1	Linf1	759899	end	TRUE	FALSE
117	deletion	21	139	147	9	690000	735000	45000	1	CH_Linf:CH35:139	1	CH_Linf	759899	no	TRUE	FALSE
118	insertion	22	55	60	6	270000	300000	30000	2	Ldon1:BPK029A1:54,Linf1:LinJPCM5:56	2	Ldon1,Linf1	659512	no	TRUE	TRUE
119	insertion	22	128	133	6	635000	665000	30000	2	Linf1:WC:128,Linf1:HN167:128	1	Linf1	659512	end	TRUE	FALSE
120	insertion	22	115	119	5	570000	595000	25000	1	Ldon1:BD09:115	1	Ldon1	659512	no	FALSE	TRUE
121	deletion	22	5	9	5	20000	45000	25000	1	CH_Linf:CH35:5	1	CH_Linf	659512	no	TRUE	FALSE
122	insertion	23	3	7	5	10000	35000	25000	4	CUK_Linf:CUK3:3,Ldon1:BPK029A1:3,Ldon2:BPK406A1:3,Ldon3:LdonLV9:2	4	CUK_Linf,Ldon1,Ldon2,Ldon3	774004	start	TRUE	TRUE
123	insertion	23	1	12	12	0	60000	60000	2	Linf1:HN167:1,Linf1:HN336:1	1	Linf1	774004	start	TRUE	FALSE
124	insertion	23	146	155	10	725000	775000	50000	2	Linf1:HN167:146,Linf1:HN336:146	1	Linf1	774004	end	TRUE	FALSE
125	insertion	23	102	109	8	505000	545000	40000	1	Ldon1:BHU1062.4:102	1	Ldon1	774004	no	FALSE	TRUE
126	insertion	23	68	99	32	335000	495000	160000	1	Ldon1:BHU1062.4:68	1	Ldon1	774004	no	FALSE	TRUE
127	insertion	23	68	72	5	335000	360000	25000	1	Ldon1:BPK029A1:68	1	Ldon1	774004	no	FALSE	TRUE
128	insertion	23	44	48	5	215000	240000	25000	1	Ldon1:BPK035A1:44	1	Ldon1	774004	no	FALSE	TRUE
129	insertion	23	109	113	5	540000	565000	25000	1	Ldon2:BPK406A1:109	1	Ldon2	774004	no	FALSE	TRUE
130	insertion	23	150	155	6	745000	775000	30000	1	Ldon3:Malta33:150	1	Ldon3	774004	end	FALSE	TRUE
131	insertion	23	18	26	9	85000	130000	45000	1	Ldon5:LRC.L51p:18	1	Ldon5	774004	no	FALSE	TRUE
132	deletion	23	1	6	6	0	30000	30000	2	Ldon1:Inf206:1,Linf1:Cha001:1	2	Ldon1,Linf1	774004	start	TRUE	TRUE
133	deletion	23	115	156	42	570000	780000	210000	1	Ldon1:AG83:115	1	Ldon1	774004	end	FALSE	TRUE
134	deletion	23	3	11	9	10000	55000	45000	1	Linf1:BCN87:3	1	Linf1	774004	start	TRUE	FALSE
135	insertion	24	167	173	7	830000	865000	35000	6	CUK_Linf:CUK2:167,CUK_Linf:CUK8:167,Ldon2:BPK406A1:167,Ldon2:BPK512A1:167,Ldon3:LdonLV9:167,Linf1:HN167:165	4	CUK_Linf,Ldon2,Ldon3,Linf1	867075	end	TRUE	TRUE
136	insertion	24	1.5	7	6.5	2500	35000	32500	4	Ldon2:BPK406A1:2,Ldon5:LRC.L51p:2,Linf1:HN167:1,Linf1:HN336:1	3	Ldon2,Ldon5,Linf1	867075	start	TRUE	TRUE
137	deletion	24	168	174	7	835000	870000	35000	1	CH_Linf:CH35:168	1	CH_Linf	867075	end	TRUE	FALSE
138	insertion	25	110.5	115	5.5	547500	575000	27500	2	Ldon2:BPK406A1:111,Linf1:LinJPCM5:110	2	Ldon2,Linf1	886912	no	TRUE	TRUE
139	insertion	25	1	9	9	0	45000	45000	2	Linf1:HN167:1,Linf1:HN336:1	1	Linf1	886912	start	TRUE	FALSE
140	insertion	25	172	178	7	855000	890000	35000	1	Linf1:HN167:172	1	Linf1	886912	end	TRUE	FALSE
141	insertion	25	168	178	11	835000	890000	55000	1	Linf1:HN336:168	1	Linf1	886912	end	TRUE	FALSE
142	deletion	25	31	35	5	150000	175000	25000	1	CH_Linf:CH35:31	1	CH_Linf	886912	no	TRUE	FALSE
143	insertion	26	120	125	6	595000	625000	30000	3	CUK_Linf:CUK8:121,CUK_Linf:CUK9:120,Ldon2:BPK406A1:120	2	CUK_Linf,Ldon2	1050165	no	TRUE	TRUE
144	insertion	26	114	118	5	565000	590000	25000	5	CUK_Linf:CUK10:114,Ldon1:BD09:114,Ldon1:BD17:114,Ldon1:BPK029A1:114,Ldon1:BPK164A1:114	2	CUK_Linf,Ldon1	1050165	no	TRUE	TRUE
145	insertion	26	70	80	11	345000	400000	55000	1	Ldon1:BPK067A1:70	1	Ldon1	1050165	no	FALSE	TRUE
146	insertion	26	205	211	7	1020000	1055000	35000	1	Linf1:HN167:205	1	Linf1	1050165	end	TRUE	FALSE
147	insertion	26	102	142	41	505000	710000	205000	1	Linf1:LRC_L47:102	1	Linf1	1050165	no	TRUE	FALSE
148	deletion	26	206	211	6	1025000	1055000	30000	1	CH_Linf:CH35:206	1	CH_Linf	1050165	end	TRUE	FALSE
149	insertion	27	1	8	8	0	40000	40000	2	Linf1:HN167:1,Linf1:HN336:1	1	Linf1	1043947	start	TRUE	FALSE
150	deletion	27	43	53	11	210000	265000	55000	22	Ldon1:IECDR1:43,Ldon1:BD09:43,Ldon1:BD12:43,Ldon1:BD14:43,Ldon1:BD15:43,Ldon1:BD17:43,Ldon1:BD21:43,Ldon1:BD24:43,Ldon1:BD25:43,Ldon1:BHU41:43,Ldon1:Don201:43,Ldon1:Inf206:43,Ldon4:Don081:43,Ldon4:Don038:43,Ldon5:LRC.L51p:43,Linf1:Inf007:43,Linf1:Inf152:43,Linf1:Inf001:43,Linf1:Inf045:43,Linf1:Inf004:43,Linf1:Inf055:43,Linf1:Cha001:43	4	Ldon1,Ldon4,Ldon5,Linf1	1043947	no	TRUE	TRUE
151	insertion	28	222	229	8	1105000	1145000	40000	3	Ldon1:L60b:222,Ldon1:OVN3:222,Ldon1:CL.SL:222	1	Ldon1	1163438	no	FALSE	TRUE
152	insertion	28	1	8	8	0	40000	40000	3	Ldon2:BPK406A1:2,Linf1:HN167:1,Linf1:HN336:1	2	Ldon2,Linf1	1163438	start	TRUE	TRUE
153	insertion	28	167	171	5	830000	855000	25000	1	Ldon1:BPK029A1:167	1	Ldon1	1163438	no	FALSE	TRUE
154	deletion	28	185	189	5	920000	945000	25000	1	Ldon5:LRC.L51p:185	1	Ldon5	1163438	no	FALSE	TRUE
155	insertion	29	117	123	7	580000	615000	35000	3	Ldon1:BD09:118,Ldon1:BPK029A1:117,Ldon1:BPK164A1:117	1	Ldon1	1221905	no	FALSE	TRUE
156	insertion	29	236	245	10	1175000	1225000	50000	5	Ldon3:LRC.L61:236,Linf1:STRAIN_A:238,Linf1:DOG_STRAIN:236,Linf1:LRC_L47:236,Linf1:HN167:239	2	Ldon3,Linf1	1221905	end	TRUE	TRUE
157	insertion	29	71	75	5	350000	375000	25000	1	Ldon1:BPK164A1:71	1	Ldon1	1221905	no	FALSE	TRUE
158	insertion	29	132	239	108	655000	1195000	540000	1	Ldon3:Malta33:132	1	Ldon3	1221905	no	FALSE	TRUE
159	insertion	29	192	244	53	955000	1220000	265000	1	Ldon5:LRC.L51p:192	1	Ldon5	1221905	end	FALSE	TRUE
160	insertion	29	1	8	8	0	40000	40000	1	Linf1:HN167:1	1	Linf1	1221905	start	TRUE	FALSE
161	deletion	29	140	144	5	695000	720000	25000	2	Ldon1:Don201:140,Linf1:Inf004:140	2	Ldon1,Linf1	1221905	no	TRUE	TRUE
162	insertion	30	43	53	11	210000	265000	55000	2	Ldon1:BPK029A1:44,Ldon2:BPK406A1:42	2	Ldon1,Ldon2	1365115	no	FALSE	TRUE
163	insertion	30	1	7	7	0	35000	35000	4	Ldon2:BPK406A1:1,Linf1:HN336:1,Ldon5:LRC.L51p:1,Linf1:HN167:1	3	Ldon2,Ldon5,Linf1	1365115	start	TRUE	TRUE
164	insertion	30	265.5	274	9.5	1322500	1370000	47500	2	Linf1:HN167:265,Linf1:HN336:266	1	Linf1	1365115	end	TRUE	FALSE
165	insertion	30	158	162	5	785000	810000	25000	1	Ldon2:BPK406A1:158	1	Ldon2	1365115	no	FALSE	TRUE
166	insertion	30	8	22	15	35000	110000	75000	1	Ldon5:LRC.L53:8	1	Ldon5	1365115	no	FALSE	TRUE
167	deletion	30	158	164.5	7.5	785000	822500	37500	2	Ldon3:X762L:158,Ldon5:LRC.L51p:158	2	Ldon3,Ldon5	1365115	no	FALSE	TRUE
168	insertion	31	131	135	5	650000	675000	25000	19	CH_Linf:CH32:131,CUK_Linf:CUK2:131,CUK_Linf:CUK4:131,CUK_Linf:CUK5:131,CUK_Linf:CUK6:131,CUK_Linf:CUK7:131,CUK_Linf:CUK8:131,CUK_Linf:CUK9:131,CUK_Linf:CUK11:131,Ldon1:BD09:131,Ldon1:BD12:131,Ldon1:BPK164A1:131,Ldon2:BPK512A1:131,Ldon3:GILANI:131,Ldon3:SUDAN1:131,Linf1:ISS174:131,Ldon1:BPK649A1:129,Ldon1:Don201:129,Linf1:LRC.L1296:129	6	CH_Linf,CUK_Linf,Ldon1,Ldon2,Ldon3,Linf1	1468864	no	TRUE	TRUE
169	insertion	31	149	153	5	740000	765000	25000	18	CUK_Linf:CUK2:149,CUK_Linf:CUK4:149,CUK_Linf:CUK5:149,CUK_Linf:CUK6:149,CUK_Linf:CUK7:149,CUK_Linf:CUK9:149,CUK_Linf:CUK10:149,CUK_Linf:CUK11:149,CUK_Linf:CUK12:149,Ldon1:BPK029A1:149,Ldon1:BPK164A1:149,Ldon2:BPK406A1:149,Ldon2:BPK512A1:149,Ldon5:AM560WTI:150,Linf1:ISS174:149,Linf1:ISS2426:149,Linf1:LinJPCM5:149,CUK_Linf:CUK8:149	5	CUK_Linf,Ldon1,Ldon2,Ldon5,Linf1	1468864	no	TRUE	TRUE
170	insertion	31	113	118	6	560000	590000	30000	9	CUK_Linf:CUK4:113,CUK_Linf:CUK5:113,CUK_Linf:CUK7:113,CUK_Linf:CUK8:113,CUK_Linf:CUK9:113,CUK_Linf:CUK11:113,Ldon2:BPK512A1:113,Linf1:LRC_L1303:111,Linf1:ISS2426:113	3	CUK_Linf,Ldon2,Linf1	1468864	no	TRUE	TRUE
171	insertion	31	145.5	153	8.5	722500	765000	42500	2	Ldon1:BD09:146,Linf1:WC:145	2	Ldon1,Linf1	1468864	no	TRUE	TRUE
172	insertion	31	68	72	5	335000	360000	25000	3	Ldon1:BPK029A1:68,Ldon1:BPK077A1:68,Ldon1:BPK164A1:68	1	Ldon1	1468864	no	FALSE	TRUE
173	insertion	31	289.5	294	5.5	1442500	1470000	27500	2	Ldon2:BPK406A1:290,Linf1:WC:289	2	Ldon2,Linf1	1468864	end	TRUE	TRUE
174	insertion	31	167	172	6	830000	860000	30000	5	Ldon3:X1S:166,Ldon4:Don081:167,Ldon4:Don038:167,Ldon3:SUDAN1:169,Linf1:BCN87:169	3	Ldon3,Ldon4,Linf1	1468864	no	TRUE	TRUE
175	insertion	31	2	8	7	5000	40000	35000	4	Ldon5:LRC.L51p:2,Linf1:HN167:2,Linf1:WC:2,Linf1:HN336:2	2	Ldon5,Linf1	1468864	start	TRUE	TRUE
176	insertion	31	286	295	10	1425000	1475000	50000	3	Ldon5:LRC.L51p:284,Linf1:HN167:286,Linf1:HN336:286	2	Ldon5,Linf1	1468864	end	TRUE	TRUE
177	insertion	31	43	66	24	210000	330000	120000	1	CH_Linf:CH34:43	1	CH_Linf	1468864	no	TRUE	FALSE
178	insertion	31	126	134	9	625000	670000	45000	1	CH_Linf:CH35:126	1	CH_Linf	1468864	no	TRUE	FALSE
179	insertion	31	143	147	5	710000	735000	25000	1	CUK_Linf:CUK8:143	1	CUK_Linf	1468864	no	TRUE	FALSE
180	insertion	31	43	63	21	210000	315000	105000	1	Ldon1:Chowd5:43	1	Ldon1	1468864	no	FALSE	TRUE
181	insertion	31	183	196	14	910000	980000	70000	1	Ldon5:LRC.L53:183	1	Ldon5	1468864	no	FALSE	TRUE
182	insertion	31	183	191	9	910000	955000	45000	1	Linf1:IMT373cl1:183	1	Linf1	1468864	no	TRUE	FALSE
183	insertion	31	138	153	16	685000	765000	80000	1	Linf1:LEM1985:138	1	Linf1	1468864	no	TRUE	FALSE
184	deletion	31	184	195.5	12.5	915000	977500	62500	2	CH_Linf:CH32:184,CH_Linf:CH34:184	1	CH_Linf	1468864	no	TRUE	FALSE
185	deletion	31	59	64	6	290000	320000	30000	4	Ldon3:X363SKWTI:59,Linf1:LRC.L1311:59,Linf1:LRC.L1313:59,Linf1:LRC.L1312:59	2	Ldon3,Linf1	1468864	no	TRUE	TRUE
186	deletion	31	226	230.5	5.5	1125000	1152500	27500	2	Linf1:Cha001:226,Linf1:WC:226	1	Linf1	1468864	no	TRUE	FALSE
187	deletion	31	1	20	20	0	100000	100000	1	Ldon5:MRC74:1	1	Ldon5	1468864	start	FALSE	TRUE
188	deletion	31	262	293	32	1305000	1465000	160000	1	Ldon5:MRC74:262	1	Ldon5	1468864	end	FALSE	TRUE
189	deletion	31	290	294	5	1445000	1470000	25000	1	Linf1:BCN87:290	1	Linf1	1468864	end	TRUE	FALSE
190	deletion	31	224	241	18	1115000	1205000	90000	1	Linf1:IMT373cl1:224	1	Linf1	1468864	no	TRUE	FALSE
191	deletion	31	1	16	16	0	80000	80000	1	Linf1:LRC_L1303:1	1	Linf1	1468864	start	TRUE	FALSE
192	deletion	31	284	293	10	1415000	1465000	50000	1	Linf1:LRC_L1303:284	1	Linf1	1468864	end	TRUE	FALSE
193	insertion	32	1	7.5	7.5	0	37500	37500	2	Linf1:HN167:1,Linf1:HN336:1	1	Linf1	1547509	start	TRUE	FALSE
194	insertion	32	229	241	13	1140000	1205000	65000	1	Ldon1:BPK029A1:229	1	Ldon1	1547509	no	FALSE	TRUE
195	insertion	32	233	237	5	1160000	1185000	25000	1	Ldon3:LdonLV9:233	1	Ldon3	1547509	no	FALSE	TRUE
196	insertion	32	299	310	12	1490000	1550000	60000	1	Linf1:HN167:299	1	Linf1	1547509	end	TRUE	FALSE
197	insertion	32	303	310	8	1510000	1550000	40000	1	Linf1:HN336:303	1	Linf1	1547509	end	TRUE	FALSE
198	insertion	33	240	244	5	1195000	1220000	25000	40	CUK_Linf:CUK2:240,CUK_Linf:CUK3:240,CUK_Linf:CUK4:240,CUK_Linf:CUK5:240,CUK_Linf:CUK6:240,CUK_Linf:CUK7:240,CUK_Linf:CUK8:240,CUK_Linf:CUK9:240,CUK_Linf:CUK10:240,CUK_Linf:CUK11:240,CUK_Linf:CUK12:240,Ldon1:IECDR1:240,Ldon1:BD14:240,Ldon1:BD15:240,Ldon1:BD17:240,Ldon1:BD21:240,Ldon1:BD27:240,Ldon2:BPK156A1:240,Ldon2:BPK406A1:240,Ldon2:BPK413A1:240,Ldon2:BPK612A1:240,Ldon2:BPK623A1:240,Ldon2:BPK64…	6	CUK_Linf,Ldon1,Ldon2,Ldon3,Ldon5,Linf1	1448148	no	TRUE	TRUE
199	insertion	33	112	122	11	555000	610000	55000	3	CUK_Linf:CUK8:111,Ldon1:BPK029A1:112,Ldon3:LdonLV9:112	3	CUK_Linf,Ldon1,Ldon3	1448148	no	TRUE	TRUE
200	insertion	33	133	139	7	660000	695000	35000	4	Ldon1:BPK029A1:133,Ldon1:BPK164A1:133,Ldon2:BPK406A1:133,Linf1:LinJPCM5:133	3	Ldon1,Ldon2,Linf1	1448148	no	TRUE	TRUE
201	insertion	33	116	122	7	575000	610000	35000	2	Ldon2:BPK406A1:116,Ldon2:BPK512A1:116	1	Ldon2	1448148	no	FALSE	TRUE
202	insertion	33	1	9	9	0	45000	45000	2	Linf1:HN167:1,Linf1:HN336:1	1	Linf1	1448148	start	TRUE	FALSE
203	insertion	33	114	118	5	565000	590000	25000	1	Ldon1:Ldon282cl2:114	1	Ldon1	1448148	no	FALSE	TRUE
204	insertion	33	284	291	8	1415000	1455000	40000	1	Linf1:HN167:284	1	Linf1	1448148	end	TRUE	FALSE
205	deletion	33	117	121	5	580000	605000	25000	1	CH_Linf:CH35:117	1	CH_Linf	1448148	no	TRUE	FALSE
206	deletion	33	277	291	15	1380000	1455000	75000	1	Ldon5:LRC.L53:277	1	Ldon5	1448148	end	FALSE	TRUE
207	insertion	34	1	9	9	0	45000	45000	4	Ldon2:BPK406A1:2,Linf1:HN167:1,Linf1:HN336:1,Ldon5:LRC.L51p:1	3	Ldon2,Ldon5,Linf1	1668239	start	TRUE	TRUE
208	insertion	34	142	146	5	705000	730000	25000	6	Ldon5:AM563WTI:142,Ldon5:LRC.L53:142,Linf1:Inf001:143,Linf1:Inf045:143,Linf1:BCN87:142,Linf1:IMT373cl1:142	2	Ldon5,Linf1	1668239	no	TRUE	TRUE
209	insertion	34	201	206	6	1000000	1030000	30000	1	Ldon1:BPK029A1:201	1	Ldon1	1668239	no	FALSE	TRUE
210	insertion	34	62	67	6	305000	335000	30000	1	Ldon1:BPK029A1:62	1	Ldon1	1668239	no	FALSE	TRUE
211	insertion	34	108	118	11	535000	590000	55000	1	Ldon3:Malta33:108	1	Ldon3	1668239	no	FALSE	TRUE
212	deletion	34	160	167	8	795000	835000	40000	1	CH_Linf:CH36:160	1	CH_Linf	1668239	no	TRUE	FALSE
213	insertion	35	106	112	7	525000	560000	35000	3	Ldon1:BPK029A1:108,Ldon1:BPK164A1:106,Ldon2:BPK406A1:106	2	Ldon1,Ldon2	2068523	no	FALSE	TRUE
214	insertion	35	143	147	5	710000	735000	25000	2	Ldon1:BPK164A1:143,Ldon2:BPK406A1:143	2	Ldon1,Ldon2	2068523	no	FALSE	TRUE
215	insertion	35	368.5	414.5	47	1837500	2072500	235000	2	Ldon1:BHU41:369,Linf1:LRC_L47:368	2	Ldon1,Linf1	2068523	end	TRUE	TRUE
216	insertion	35	3	10	8	10000	50000	40000	3	Ldon2:BPK406A1:3,Ldon5:LRC.L51p:3,Linf1:HN336:1	3	Ldon2,Ldon5,Linf1	2068523	start	TRUE	TRUE
217	insertion	35	388	393	6	1935000	1965000	30000	4	Ldon2:BPK406A1:389,Ldon5:LRC.L51p:388,Linf1:HN167:388,Linf1:HN336:388	3	Ldon2,Ldon5,Linf1	2068523	no	TRUE	TRUE
218	insertion	35	387.5	406	19.5	1932500	2030000	97500	2	Ldon3:X452BM:388,other_Linf:EP:387	2	Ldon3,other_Linf	2068523	no	TRUE	TRUE
219	insertion	35	410	415	6	2045000	2075000	30000	2	Ldon3:X452BM:409,other_Linf:EP:411	2	Ldon3,other_Linf	2068523	end	TRUE	TRUE
220	insertion	35	394	415	22	1965000	2075000	110000	2	Ldon3:Malta33:394,Ldon4:SUKKAR2:394	2	Ldon3,Ldon4	2068523	end	FALSE	TRUE
221	insertion	35	40	47	8	195000	235000	40000	9	Ldon5:LRC.L57:40,Ldon5:LRC.L445:40,Linf1:LRC.L1275:40,Linf1:TH4:40,Linf1:TH5:40,Linf1:LRC_L1303:40,Linf1:LEM1985:40,Linf1:LEM3278:40,Linf1:WR285:40	2	Ldon5,Linf1	2068523	no	TRUE	TRUE
222	insertion	35	37	48	12	180000	240000	60000	7	Linf1:TH6:37,Linf1:NT16:37,Linf1:LRC.L1296:37,Linf1:RM1:37,Linf1:LPN114:37,Linf1:BCN87:37,Linf1:IMT373cl1:37	1	Linf1	2068523	no	TRUE	FALSE
223	insertion	35	388	415	28	1935000	2075000	140000	1	Ldon1:BPK649A1:388	1	Ldon1	2068523	end	FALSE	TRUE
224	insertion	35	364	410	47	1815000	2050000	235000	1	Ldon3:LRC.L61:364	1	Ldon3	2068523	no	FALSE	TRUE
225	insertion	35	281	415	135	1400000	2075000	675000	1	Ldon3:X363SKWTI:281	1	Ldon3	2068523	end	FALSE	TRUE
226	insertion	35	375	415	41	1870000	2075000	205000	1	Ldon3:X383WTI:375	1	Ldon3	2068523	end	FALSE	TRUE
227	insertion	35	333	388	56	1660000	1940000	280000	1	Ldon4:SUKKAR2:333	1	Ldon4	2068523	no	FALSE	TRUE
228	insertion	35	395	406	12	1970000	2030000	60000	1	Ldon5:LRC.L51p:395	1	Ldon5	2068523	no	FALSE	TRUE
229	insertion	35	339	343	5	1690000	1715000	25000	1	Linf1:ITMAP26:339	1	Linf1	2068523	no	TRUE	FALSE
230	deletion	35	38	43	6	185000	215000	30000	2	CH_Linf:CH36:39,Ldon5:LRC.L53:37	2	CH_Linf,Ldon5	2068523	no	TRUE	TRUE
231	deletion	35	37	49	13	180000	245000	65000	19	Ldon1:IECDR1:37,Ldon1:BD09:37,Ldon1:BD12:37,Ldon1:BD14:37,Ldon1:BD15:37,Ldon1:BD17:37,Ldon1:BD21:37,Ldon1:BD22:37,Ldon1:BD24:37,Ldon1:BD25:37,Ldon1:Ldon282cl2:37,Ldon1:BPK029A1:37,Ldon1:BPK164A1:37,Ldon1:Chowd5:39,Ldon1:Nandi:37,Ldon1:BHU41:37,Ldon1:Don201:37,Ldon1:Inf206:37,Ldon4:SUKKAR2:35	2	Ldon1,Ldon4	2068523	no	FALSE	TRUE
232	deletion	35	42	49	8	205000	245000	40000	23	Ldon1:BPK077A1:44,Ldon1:BPK282I9:44,Ldon1:BPK471A1:44,Ldon1:STL2.78:44,Ldon1:STL2.79:44,Ldon1:AG83:44,Ldon2:BPK406A1:42,Ldon2:BPK512A1:43,Ldon3:LdonLV9:43,Ldon3:GEBRE1:42,Ldon3:LRC.L61:42,Ldon4:Don081:42,Ldon4:Don038:42,Ldon5:LRC.L51p:42,Linf1:D_2:44,Linf1:Inf007:42,Linf1:Inf152:42,Linf1:Inf001:42,Linf1:Inf045:42,Linf1:Inf004:42,Linf1:Inf055:42,Linf1:LinJPCM5:42,Linf1:Cha001:42	6	Ldon1,Ldon2,Ldon3,Ldon4,Ldon5,Linf1	2068523	no	TRUE	TRUE
233	deletion	35	1.5	32.5	32	2500	162500	160000	4	Ldon3:LRC.L61:2,Ldon4:BUMM3:1,Ldon5:LRC.L53:1,Linf1:LRC_L47:2	4	Ldon3,Ldon4,Ldon5,Linf1	2068523	start	TRUE	TRUE
234	deletion	35	35	103	69	170000	515000	345000	1	Ldon4:BUMM3:35	1	Ldon4	2068523	no	FALSE	TRUE
235	deletion	35	31	40	10	150000	200000	50000	1	Linf1:Inf152:31	1	Linf1	2068523	no	TRUE	FALSE
236	deletion	35	46	56	11	225000	280000	55000	1	Linf1:LRC_L47:46	1	Linf1	2068523	no	TRUE	FALSE
237	insertion	36	323	327	5	1610000	1635000	25000	2	Ldon1:BPK029A1:323,Ldon2:BPK406A1:323	2	Ldon1,Ldon2	2673956	no	FALSE	TRUE
238	insertion	36	145	157	13	720000	785000	65000	1	CH_Linf:CH36:145	1	CH_Linf	2673956	no	TRUE	FALSE
239	insertion	36	217	222	6	1080000	1110000	30000	1	Ldon2:BPK406A1:217	1	Ldon2	2673956	no	FALSE	TRUE
240	insertion	36	410	421	12	2045000	2105000	60000	1	Ldon3:LRC.L61:410	1	Ldon3	2673956	no	FALSE	TRUE
241	insertion	36	488	535	48	2435000	2675000	240000	1	Ldon5:LRC.L51p:488	1	Ldon5	2673956	end	FALSE	TRUE
242	insertion	36	529	536	8	2640000	2680000	40000	1	Linf1:HN167:529	1	Linf1	2673956	end	TRUE	FALSE
243	deletion	36	31	35	5	150000	175000	25000	1	CH_Linf:CH35:31	1	CH_Linf	2673956	no	TRUE	FALSE
244	deletion	36	198	205	8	985000	1025000	40000	1	Ldon3:LRC.L61:198	1	Ldon3	2673956	no	FALSE	TRUE
245	deletion	36	41	48	8	200000	240000	40000	1	Linf1:Peking:41	1	Linf1	2673956	no	TRUE	FALSE
