## Supplemental Table 8 for "Global genome diversity of the *Leishmania donovani* complex"

### Sheet: all genes with median CN!=0
List of all genes with median copy number change across all 151 samples unequal to 0.
Genes and their median copy number change are listed.
gene	copych.median
LinJ.07.0730	-2
LinJ.12.0665	-2
LinJ.12.0670	-2
LinJ.15.1300a	-2
LinJ.26.2420	-2
LinJ.31.0360	-2
LinJ.01.0570	-1
LinJ.03.0410	-1
LinJ.03.tRNA1	-1
LinJ.03.0820	-1
LinJ.04.0910	-1
LinJ.04.1090	-1
LinJ.07.0720	-1
LinJ.08.1300	-1
LinJ.08.1310	-1
LinJ.09.0370	-1
LinJ.09.tRNA2	-1
LinJ.10.0770	-1
LinJ.10.1050	-1
LinJ.11.1240	-1
LinJ.12.0668	-1
LinJ.13.1510	-1
LinJ.14.0710	-1
LinJ.14.0720	-1
LinJ.14.0740	-1
LinJ.15.0140	-1
LinJ.15.snoRNA3	-1
LinJ.15.1230	-1
LinJ.15.1240	-1
LinJ.15.1250	-1
LinJ.15.1260	-1
LinJ.16.1020	-1
LinJ.16.1030a	-1
LinJ.17.1420	-1
LinJ.18.1030	-1
LinJ.18.1490	-1
LinJ.19.0950	-1
LinJ.19.0940	-1
LinJ.19.0960	-1
LinJ.19.1310	-1
LinJ.19.1320	-1
LinJ.19.1330	-1
LinJ.20.1070	-1
LinJ.22.0010	-1
LinJ.22.1550	-1
LinJ.23.0390	-1
LinJ.23.1200	-1
LinJ.23.1240	-1
LinJ.25.2380	-1
LinJ.26.1620	-1
LinJ.26.0150	-1
LinJ.26.0610	-1
LinJ.26.1610	-1
LinJ.26.1630	-1
LinJ.27.1070	-1
LinJ.27.2410	-1
LinJ.27.2470	-1
LinJ.28.0250	-1
LinJ.28.0360	-1
LinJ.28.2320	-1
LinJ.28.2830	-1
LinJ.29.1610	-1
LinJ.29.1620	-1
LinJ.29.1630	-1
LinJ.31.1830	-1
LinJ.31.0220	-1
LinJ.31.0340	-1
LinJ.31.0430	-1
LinJ.31.1140	-1
LinJ.31.tRNA2	-1
LinJ.31.tRNA3	-1
LinJ.31.1890	-1
LinJ.31.2070	-1
LinJ.31.2400	-1
LinJ.31.2420	-1
LinJ.31.2610	-1
LinJ.31.tRNA4	-1
LinJ.31.tRNA5	-1
LinJ.31.2810	-1
LinJ.31.2870	-1
LinJ.31.2920	-1
LinJ.31.2950	-1
LinJ.31.3040	-1
LinJ.31.3180	-1
LinJ.31.3190	-1
LinJ.31.3330	-1
LinJ.32.3320	-1
LinJ.34.0450	-1
LinJ.34.1710	-1
LinJ.34.tRNA6	-1
LinJ.34.tRNA7	-1
LinJ.34.tRNA8	-1
LinJ.34.tRNA9	-1
LinJ.35.2120	-1
LinJ.35.0540	-1
LinJ.35.0550	-1
LinJ.35.1570	-1
LinJ.35.2111	-1
LinJ.35.2130	-1
LinJ.35.2140	-1
LinJ.35.2410	-1
LinJ.35.2650	-1
LinJ.35.4450	-1
LinJ.02.0160	1
LinJ.05.0510	1
LinJ.05.0500	1
LinJ.05.1040	1
LinJ.06.0090	1
LinJ.06.0100	1
LinJ.07.0990	1
LinJ.08.1001	1
LinJ.08.0690	1
LinJ.08.0700	1
LinJ.08.0710	1
LinJ.08.0790	1
LinJ.09.0170	1
LinJ.09.0970	1
LinJ.09.0980	1
LinJ.09.1630	1
LinJ.10.0760	1
LinJ.11.1210	1
LinJ.11.0070	1
LinJ.11.1220	1
LinJ.13.0350	1
LinJ.13.1450	1
LinJ.14.1190	1
LinJ.14.0010	1
LinJ.15.0500	1
LinJ.15.0320	1
LinJ.16.0600	1
LinJ.16.0610	1
LinJ.16.1520	1
LinJ.17.0150	1
LinJ.17.0160	1
LinJ.17.1590	1
LinJ.19.1680	1
LinJ.19.0030	1
LinJ.19.0040	1
LinJ.19.0820	1
LinJ.19.1350	1
LinJ.19.1360	1
LinJ.20.1780	1
LinJ.20.1790	1
LinJ.21.0010	1
LinJ.21.1160	1
LinJ.21.1170	1
LinJ.22.1160	1
LinJ.22.0650	1
LinJ.22.0760	1
LinJ.22.1180	1
LinJ.22.snoRNA1	1
LinJ.23.1370	1
LinJ.23.1400	1
LinJ.25.1030	1
LinJ.25.1210	1
LinJ.25.2560	1
LinJ.25.2570	1
LinJ.26.1670	1
LinJ.26.1680	1
LinJ.27.2680	1
LinJ.27.0520	1
LinJ.27.0530	1
LinJ.27.0830	1
LinJ.27.1500	1
LinJ.27.1950	1
LinJ.29.0970	1
LinJ.29.1170	1
LinJ.30.0820	1
LinJ.30.0920	1
LinJ.30.1910	1
LinJ.30.1920	1
LinJ.31.1490	1
LinJ.31.1640	1
LinJ.31.1810	1
LinJ.31.1860	1
LinJ.32.3810	1
LinJ.32.3820	1
LinJ.33.2400	1
LinJ.34.2730	1
LinJ.34.2360	1
LinJ.34.2390	1
LinJ.35.0490	1
LinJ.35.0520	1
LinJ.35.1210	1
LinJ.36.0190	1
LinJ.36.0210	1
LinJ.36.snRNA1	1
LinJ.36.6540	1
LinJ.02.0670	2
LinJ.02.0680	2
LinJ.02.0690	2
LinJ.02.0700	2
LinJ.02.0710	2
LinJ.08.0720	2
LinJ.08.1130	2
LinJ.09.0180	2
LinJ.10.0510	2
LinJ.10.0530	2
LinJ.10.1450	2
LinJ.10.1460	2
LinJ.14.0400	2
LinJ.16.1510	2
LinJ.17.0180	2
LinJ.20.snoRNA1	2
LinJ.22.0660	2
LinJ.22.0640	2
LinJ.25.2550	2
LinJ.26.0110	2
LinJ.27.1490	2
LinJ.28.2950	2
LinJ.28.3260	2
LinJ.28.2960	2
LinJ.28.3000	2
LinJ.29.1880	2
LinJ.30.1520	2
LinJ.30.1630	2
LinJ.30.1640	2
LinJ.30.1650	2
LinJ.30.1660	2
LinJ.30.1670	2
LinJ.31.0950	2
LinJ.31.1920	2
LinJ.33.3230	2
LinJ.34.1700	2
LinJ.35.1880	2
LinJ.36.0200	2
LinJ.36.snoRNA1	2
LinJ.06.1360	3
LinJ.08.1191	3
LinJ.08.0760	3
LinJ.08.0950	3
LinJ.08.1160	3
LinJ.08.1190	3
LinJ.08.1220	3
LinJ.08.1250	3
LinJ.09.0190	3
LinJ.10.0520	3
LinJ.12.0666	3
LinJ.17.0110	3
LinJ.17.0140	3
LinJ.17.0190	3
LinJ.19.0850	3
LinJ.19.0860	3
LinJ.19.1670	3
LinJ.19.1690	3
LinJ.28.3060	3
LinJ.29.1890	3
LinJ.29.2240	3
LinJ.31.1470	3
LinJ.31.2060	3
LinJ.34.2650	3
LinJ.35.1870	3
LinJ.17.0090	4
LinJ.17.0200	4
LinJ.33.0860	4
LinJ.36.6560	4
LinJ.04.0160	5
LinJ.08.1280	5
LinJ.08.1290	5
LinJ.12.0664	5
LinJ.17.0100	5
LinJ.17.0170	5
LinJ.21.2240	5
LinJ.36.6550	5
LinJ.10.0490	6
LinJ.10.0521	6
LinJ.12.0669	6
LinJ.12.0661	6
LinJ.15.0730	6
LinJ.31.1660	6
LinJ.34.2660	6
LinJ.15.0490	7
LinJ.08.0960	8
LinJ.10.0500	8
LinJ.13.0330	8
LinJ.13.1460	8
LinJ.31.0460	8
LinJ.33.0360	9
LinJ.33.0370	9
LinJ.34.1730	9
LinJ.26.snoRNA1	11
LinJ.26.snoRNA2	11
LinJ.05.snoRNA6	12
LinJ.26.snoRNA4	13
LinJ.22.0300	14
LinJ.26.snoRNA3	14
LinJ.26.snoRNA5	14
LinJ.26.snoRNA6	15
LinJ.26.snoRNA9	17
LinJ.26.snoRNA14	17
LinJ.26.snoRNA10	18
LinJ.26.snoRNA11	18
LinJ.26.snoRNA7	19
LinJ.26.snoRNA8	19
LinJ.26.snoRNA12	19
LinJ.26.snoRNA13	19
LinJ.26.snoRNA15	19
LinJ.05.snoRNA1	21
LinJ.05.snoRNA4	21
LinJ.05.snoRNA3	22
LinJ.05.snoRNA5	23
LinJ.05.snoRNA2	24
LinJ.05.rRNA3	24
LinJ.05.snRNA2	24

### Sheet: enriched GOs median CN<=1
Enriched GO terms across genes that show a median copy number decrease (<=1).
GO enrichment was tested with topGO using 4 different test statistics: classicFisher, weightfisher, weight01Fisher and elimFisher.
For data reporting the more stringent measure weightFisher (typically reporting on the most specific enriched terms in the ontology) was used.
GO.ID	Term	Annotated	Significant	Expected	Rank in weightFish	classicFish	weightFish	weight01Fish	classicKS	elimFish
GO:0006812	cation transport	82	5	1.08	1	0.00383	0.0038	0.0448	0.1111	0.0038
GO:0055085	transmembrane transport	132	7	1.74	2	0.00129	0.0048	0.0027	0.46435	0.0013
GO:0006633	fatty acid biosynthetic process	28	3	0.37	3	0.00546	0.0055	0.0055	0.33778	0.0055
GO:0051179	localization	419	13	5.53	4	0.00147	0.0239	1	0.3045	0.2561
GO:0006810	transport	396	13	5.22	34	0.00085	1	0.0022	0.25232	0.2043
GO:0051234	establishment of localization	400	13	5.28	35	0.00093	1	1	0.26119	0.2131
GO:0006631	fatty acid metabolic process	34	3	0.45	36	0.00945	1	1	0.4414	1
GO:0006811	ion transport	108	5	1.42	37	0.01227	1	1	0.20214	1
GO:0072330	monocarboxylic acid biosynthetic process	48	3	0.63	38	0.02412	1	1	0.38859	1
GO:0032787	monocarboxylic acid metabolic process	58	3	0.77	39	0.03938	1	1	0.27662	1
GO:0030001	metal ion transport	25	2	0.33	40	0.04188	1	0.0419	0.31414	0.0419

### Sheet: enriched GOs median CN>=1 
Enriched GO terms across genes that show a median copy number increase (>=1).
GO enrichment was tested with topGO using 4 different test statistics: classicFisher, weightfisher, weight01Fisher and elimFisher.
For data reporting the more stringent measure weightFisher (typically reporting on the most specific enriched terms in the ontology) was used.
GO.ID	Term	Annotated	Significant	Expected	Rank in weightFish	classicFish	weightFish	weight01Fish	classicKS	elimFish
GO:0044081	regulation of nitric oxide mediated signal transduction	5	5	0.12	1	6.6e-09	6.6e-09	6.6e-09	0.99998	6.6e-09
GO:0075130	modulation by symbiont of host protein kinase-mediated signal transduction	5	5	0.12	2	6.6e-09	6.6e-09	6.6e-09	0.99998	6.6e-09
GO:0051258	protein polymerization	11	6	0.26	3	6.1e-08	6.1e-08	6.1e-08	0.99998	6.1e-08
GO:0006414	translational elongation	29	8	0.69	4	1.9e-07	1.9e-07	5.1e-07	0.54916	1.9e-07
GO:0007155	cell adhesion	8	5	0.19	5	3.5e-07	3.5e-07	3.5e-07	0.67794	3.5e-07
GO:0034219	carbohydrate transmembrane transport	6	3	0.14	6	0.00025	0.00025	0.00025	0.99983	0.00025
GO:0015986	ATP synthesis coupled proton transport	7	3	0.17	7	0.00042	0.00042	0.00042	0.99674	0.00042
GO:0009190	cyclic nucleotide biosynthetic process	6	2	0.14	8	0.00792	0.00792	0.00792	0.99882	0.00792
GO:0006508	proteolysis	136	8	3.25	9	0.01407	0.01407	0.01407	0.31257	0.01407
GO:0015991	ATP hydrolysis coupled proton transport	22	3	0.53	10	0.01446	0.01446	0.01446	0.82726	0.01446
GO:0046129	purine ribonucleoside biosynthetic process	26	3	0.62	11	0.02283	0.02283	0.02283	0.88004	0.02283
GO:0042737	drug catabolic process	13	2	0.31	12	0.03701	0.03701	0.03701	0.98377	0.03701
GO:0065008	regulation of biological quality	100	6	2.39	13	0.03011	0.06544	0.00146	0.73928	0.03011
GO:0098655	cation transmembrane transport	32	4	0.77	16	0.00642	0.12999	0.04539	0.54907	0.43892
GO:0042493	response to drug	14	2	0.33	23	0.04252	0.17384	0.06918	0.82648	0.04252
GO:0048583	regulation of response to stimulus	21	6	0.5	26	5.9e-06	0.23408	0.12498	0.45723	0.29902
GO:0035556	intracellular signal transduction	64	7	1.53	30	0.00066	0.37253	0.31723	0.97063	0.37253
GO:0006412	translation	251	12	6	39	0.01335	0.6948	0.66854	0.00645	0.6948
GO:0043603	cellular amide metabolic process	270	12	6.46	41	0.02286	0.7861	1	0.00447	0.75651
GO:0050896	response to stimulus	206	12	4.92	43	0.00272	0.825	1	0.99256	0.14529
GO:0043043	peptide biosynthetic process	253	12	6.05	45	0.01417	0.85989	1	0.00507	0.70176
GO:0006518	peptide metabolic process	259	12	6.19	50	0.01688	0.91421	1	0.00578	0.72199
GO:0043604	amide biosynthetic process	262	12	6.26	51	0.01838	0.91625	1	0.00323	0.73173
GO:1901566	organonitrogen compound biosynthetic pro...	403	15	9.63	52	0.04668	0.95642	1	0.14329	0.94557
GO:0044271	cellular nitrogen compound biosynthetic ...	435	17	10.4	58	0.0217	0.98781	1	0.06707	0.95395
GO:0007263	nitric oxide mediated signal transductio...	5	5	0.12	71	6.6e-09	1	1	0.99998	1
GO:0010749	regulation of nitric oxide mediated sign...	5	5	0.12	72	6.6e-09	1	1	0.99998	1
GO:0019932	second-messenger-mediated signaling	5	5	0.12	73	6.6e-09	1	1	0.99998	1
GO:0044501	modulation of signal transduction in oth...	5	5	0.12	74	6.6e-09	1	1	0.99998	1
GO:0052027	modulation by symbiont of host signal tr...	5	5	0.12	75	6.6e-09	1	1	0.99998	1
GO:0052250	modulation of signal transduction in oth...	5	5	0.12	76	6.6e-09	1	1	0.99998	1
GO:0044068	modulation by symbiont of host cellular ...	7	5	0.17	77	1.3e-07	1	1	0.99292	1
GO:0022610	biological adhesion	8	5	0.19	78	3.5e-07	1	1	0.67794	1
GO:0044003	modification by symbiont of host morphol...	8	5	0.19	79	3.5e-07	1	1	0.96117	1
GO:1902531	regulation of intracellular signal trans...	12	5	0.29	80	4.6e-06	1	1	0.92614	1
GO:0009966	regulation of signal transduction	15	5	0.36	81	1.6e-05	1	1	0.99995	1
GO:0010646	regulation of cell communication	15	5	0.36	82	1.6e-05	1	1	0.99995	1
GO:0023051	regulation of signaling	15	5	0.36	83	1.6e-05	1	1	0.99995	1
GO:0035821	modification of morphology or physiology...	16	5	0.38	84	2.3e-05	1	1	0.9236	1
GO:0051817	modification of morphology or physiology...	16	5	0.38	85	2.3e-05	1	1	0.9236	1
GO:0051701	interaction with host	19	5	0.45	86	5.9e-05	1	1	0.99994	1
GO:0034622	cellular protein-containing complex asse...	34	6	0.81	87	0.00011	1	1	0.99995	1
GO:0044419	interspecies interaction between organis...	36	6	0.86	88	0.00016	1	1	0.5656	0.49868
GO:0051704	multi-organism process	36	6	0.86	89	0.00016	1	1	0.5656	0.49868
GO:0044403	symbiont process	25	5	0.6	90	0.00024	1	1	0.93659	1
GO:0015985	energy coupled proton transport, down el...	7	3	0.17	91	0.00042	1	1	0.99674	1
GO:0065003	protein-containing complex assembly	44	6	1.05	92	0.0005	1	1	0.89896	1
GO:0008643	carbohydrate transport	9	3	0.22	93	0.00098	1	1	0.83601	1
GO:0007165	signal transduction	88	7	2.1	94	0.00433	1	1	0.99972	0.54902
GO:0023052	signaling	88	7	2.1	95	0.00433	1	1	0.99972	0.54902
GO:0007154	cell communication	92	7	2.2	96	0.00555	1	1	0.99971	0.57503
GO:0009187	cyclic nucleotide metabolic process	6	2	0.14	97	0.00792	1	1	0.99882	1
GO:0034220	ion transmembrane transport	39	4	0.93	98	0.01297	1	1	0.65005	0.52326
GO:0043933	protein-containing complex subunit organ...	83	6	1.98	99	0.01303	1	1	0.99988	1
GO:0015988	energy coupled proton transmembrane tran...	22	3	0.53	100	0.01446	1	1	0.82726	0.01446
GO:0090662	ATP hydrolysis coupled transmembrane tra...	22	3	0.53	101	0.01446	1	1	0.82726	0.01446
GO:0099131	ATP hydrolysis coupled ion transmembrane...	22	3	0.53	102	0.01446	1	1	0.82726	0.01446
GO:0099132	ATP hydrolysis coupled cation transmembr...	22	3	0.53	103	0.01446	1	1	0.82726	0.01446
GO:0009165	nucleotide biosynthetic process	64	5	1.53	104	0.01703	1	1	0.92165	1
GO:1901293	nucleoside phosphate biosynthetic proces...	64	5	1.53	105	0.01703	1	1	0.92165	1
GO:0022607	cellular component assembly	88	6	2.1	106	0.01706	1	1	0.94972	1
GO:0042221	response to chemical	26	3	0.62	107	0.02283	1	1	0.84439	0.02283
GO:0042451	purine nucleoside biosynthetic process	26	3	0.62	108	0.02283	1	1	0.88004	0.02283
GO:1902600	proton transmembrane transport	26	3	0.62	109	0.02283	1	1	0.8705	1
GO:0006754	ATP biosynthetic process	27	3	0.65	110	0.02525	1	1	0.6834	1
GO:0009127	purine nucleoside monophosphate biosynth...	29	3	0.69	111	0.03051	1	1	0.71351	1
GO:0009168	purine ribonucleoside monophosphate bios...	29	3	0.69	112	0.03051	1	1	0.71351	1
GO:0017144	drug metabolic process	75	5	1.79	113	0.0316	1	1	0.8925	0.46204
GO:0009156	ribonucleoside monophosphate biosyntheti...	30	3	0.72	114	0.03333	1	1	0.72739	1
GO:0009163	nucleoside biosynthetic process	30	3	0.72	115	0.03333	1	1	0.90805	0.03333
GO:0042455	ribonucleoside biosynthetic process	30	3	0.72	116	0.03333	1	1	0.90805	0.03333
GO:0098660	inorganic ion transmembrane transport	30	3	0.72	117	0.03333	1	1	0.73528	1
GO:0098662	inorganic cation transmembrane transport	30	3	0.72	118	0.03333	1	1	0.73528	1
GO:1901659	glycosyl compound biosynthetic process	30	3	0.72	119	0.03333	1	1	0.90805	0.03333
GO:0055085	transmembrane transport	132	7	3.16	120	0.0355	1	1	0.46435	0.92997
GO:0009124	nucleoside monophosphate biosynthetic pr...	31	3	0.74	121	0.03629	1	1	0.74055	1
GO:0051716	cellular response to stimulus	165	8	3.94	122	0.03988	1	1	0.97548	0.69215
GO:0009145	purine nucleoside triphosphate biosynthe...	33	3	0.79	123	0.0426	1	1	0.76488	1
GO:0009206	purine ribonucleoside triphosphate biosy...	33	3	0.79	124	0.0426	1	1	0.76488	1
GO:0015672	monovalent inorganic cation transport	33	3	0.79	125	0.0426	1	1	0.75414	1
GO:0009142	nucleoside triphosphate biosynthetic pro...	34	3	0.81	126	0.04595	1	1	0.77614	1
GO:0009201	ribonucleoside triphosphate biosynthetic...	34	3	0.81	127	0.04595	1	1	0.77614	1

### Sheet: enriched GOs median CN>=4
Enriched GO terms across genes that show a median copy number increase (>=4).
GO enrichment was tested with topGO using 4 different test statistics: classicFisher, weightfisher, weight01Fisher and elimFisher.
For data reporting the more stringent measure weightFisher (typically reporting on the most specific enriched terms in the ontology) was used.
GO.ID	Term	Annotated	Significant	Expected	Rank in weightFish	classicFish	weightFish	weight01Fish	classicKS	elimFish
GO:0051258	protein polymerization	11	6	0.08	1	3e-11	3e-11	3e-11	0.99998	3e-11
GO:0006414	translational elongation	29	4	0.22	2	4.5e-05	4.5e-05	4.5e-05	0.54916	4.5e-05
GO:0044081	regulation of nitric oxide mediated signal transduction	5	2	0.04	3	0.00051	0.00051	0.00051	0.99998	0.00051
GO:0075130	modulation by symbiont of host protein kinase-mediated signal transduction	5	2	0.04	4	0.00051	0.00051	0.00051	0.99998	0.00051
GO:0034219	carbohydrate transmembrane transport	6	2	0.04	5	0.00077	0.00077	0.00077	0.99983	0.00077
GO:0007155	cell adhesion	8	2	0.06	6	0.00142	0.00142	0.00142	0.67794	0.00142
GO:0000302	response to reactive oxygen species	6	1	0.04	7	0.04374	0.04374	0.04374	0.87341	0.04374
GO:0006950	response to stress	101	3	0.75	10	0.03626	0.14171	0.11211	0.51244	0.03626
GO:0034622	cellular protein-containing complex asse...	34	6	0.25	14	7.9e-08	1	1	0.99995	1
GO:0065003	protein-containing complex assembly	44	6	0.33	15	4e-07	1	1	0.89896	1
GO:0043933	protein-containing complex subunit organ...	83	6	0.62	16	1.8e-05	1	1	0.99988	1
GO:0022607	cellular component assembly	88	6	0.65	17	2.5e-05	1	1	0.94972	1
GO:0044085	cellular component biogenesis	125	6	0.93	18	0.00018	1	1	0.956	1
GO:0007263	nitric oxide mediated signal transductio...	5	2	0.04	19	0.00051	1	1	0.99998	1
GO:0010749	regulation of nitric oxide mediated sign...	5	2	0.04	20	0.00051	1	1	0.99998	1
GO:0019932	second-messenger-mediated signaling	5	2	0.04	21	0.00051	1	1	0.99998	1
GO:0044501	modulation of signal transduction in oth...	5	2	0.04	22	0.00051	1	1	0.99998	1
GO:0052027	modulation by symbiont of host signal tr...	5	2	0.04	23	0.00051	1	1	0.99998	1
GO:0052250	modulation of signal transduction in oth...	5	2	0.04	24	0.00051	1	1	0.99998	1
GO:0044068	modulation by symbiont of host cellular ...	7	2	0.05	25	0.00107	1	1	0.99292	1
GO:0022610	biological adhesion	8	2	0.06	26	0.00142	1	1	0.67794	1
GO:0044003	modification by symbiont of host morphol...	8	2	0.06	27	0.00142	1	1	0.96117	1
GO:0008643	carbohydrate transport	9	2	0.07	28	0.00182	1	1	0.83601	1
GO:1902531	regulation of intracellular signal trans...	12	2	0.09	29	0.00328	1	1	0.92614	1
GO:0016043	cellular component organization	216	6	1.6	30	0.00346	1	1	0.95096	1
GO:0009966	regulation of signal transduction	15	2	0.11	31	0.00516	1	1	0.99995	1
GO:0010646	regulation of cell communication	15	2	0.11	32	0.00516	1	1	0.99995	1
GO:0023051	regulation of signaling	15	2	0.11	33	0.00516	1	1	0.99995	1
GO:0035821	modification of morphology or physiology...	16	2	0.12	34	0.00587	1	1	0.9236	1
GO:0051817	modification of morphology or physiology...	16	2	0.12	35	0.00587	1	1	0.9236	1
GO:0071840	cellular component organization or bioge...	253	6	1.88	36	0.00763	1	1	0.84235	1
GO:0051701	interaction with host	19	2	0.14	37	0.00825	1	1	0.99994	1
GO:0048583	regulation of response to stimulus	21	2	0.16	38	0.01005	1	1	0.45723	1
GO:0044403	symbiont process	25	2	0.19	39	0.0141	1	1	0.93659	1
GO:0050896	response to stimulus	206	5	1.53	40	0.0144	1	1	0.99256	0.14173
GO:0044419	interspecies interaction between organis...	36	2	0.27	41	0.02822	1	1	0.5656	1
GO:0051704	multi-organism process	36	2	0.27	42	0.02822	1	1	0.5656	1
GO:1901700	response to oxygen-containing compound	6	1	0.04	43	0.04374	1	1	0.87341	0.04374

### Sheet: genes causing GO enrichment
Listed are genes that contribute to the GO enrichment of genes with a median copy number change <=1, >=1 and >=4 across all samples, respectively.
Enrichment genes with a median copy number change <=1 across all 151 samples.
gene (v38)	copych.median	gene_name	gene (v41)	observed function
LinJ.07.0720	-1
LinJ.10.0770	-1
LinJ.14.0710	-1
LinJ.14.0720	-1
LinJ.14.0740	-1
LinJ.15.1230	-1
LinJ.15.1240	-1
LinJ.15.1250	-1
LinJ.15.1260	-1
LinJ.18.1490	-1
LinJ.20.1070	-1
LinJ.28.2320	-1
LinJ.29.1610	-1
LinJ.29.1620	-1
LinJ.31.3180	-1
LinJ.31.3190	-1
Enrichment genes with a median copy number change >=1 across all 151 samples.
gene (v38)	copych.median	gene_name	gene (v41)	observed function
LinJ.05.0510	1
LinJ.05.0500	1
LinJ.17.0150	1
LinJ.25.1210	1
LinJ.02.0710	2
LinJ.10.0510	2
LinJ.10.0530	2
LinJ.17.0180	2
LinJ.08.0950	3
LinJ.10.0520	3
LinJ.17.0110	3
LinJ.17.0140	3
LinJ.17.0190	3
LinJ.17.0090	4
LinJ.17.0200	4
LinJ.33.0860	4
LinJ.08.1280	5
LinJ.08.1290	5
LinJ.17.0100	5
LinJ.17.0170	5
LinJ.21.2240	5
LinJ.10.0490	6
LinJ.08.0960	8
LinJ.10.0500	8
LinJ.13.0330	8
LinJ.13.1460	8
Enrichment genes with a median copy number change >=4 across all 151 samples.
gene (v38)	copych.median	gene_name	gene (v41)	observed function
LinJ.17.0090	4	elongation factor 1-alpha	LINF_170005900
LinJ.17.0200	4	elongation factor 1-alpha	LINF_170006500
LinJ.33.0860	4	beta tubulin	LINF_330015000
LinJ.08.1280	5	beta tubulin	LINF_080017700	Protein-level DOWN-regulated in antimonial resistant strain (infantum Sb2000.1) compared to sensitive (wild-type) L. infantum strain (El Fadili et al., 2009).
LinJ.08.1290	5		NA
LinJ.17.0100	5	elongation factor 1-alpha	LINF_170006000
LinJ.17.0170	5	elongation factor 1-alpha	LINF_170006200
LinJ.21.2240	5	beta tubulin	LINF_210028500
LinJ.36.6550	5	GP63 - leishmanolysin	LINF_100010100
LinJ.10.0490	6	cysteine peptidase B (CPB)	LINF_080014800
LinJ.10.0500	8	GP63 - leishmanolysin	LINF_100010200
LinJ.13.0330	8	alpha tubulin	LINF_130008400
LinJ.13.1460	8		NA
