## Supplemental Table 10 for "Global genome diversity of the *Leishmania donovani* complex"

### Sheet: MKres_ingroup_ORF_don_cand
Metadata on genes in L. donovani with a McDonald-Kreitman test pvalue <0.05.
gene (v38)	gene (v41)	annotation	GO term (molecular function)	Pn	Dn	Ps	Ds	P	D	MKcodons	NI	neglogNI	alpha	FETpval	neglogFETpval	FDR
LinJ.33.3220-1	LINF_330040400	46 kD virulence factor	NA	1	6	3	0	4	6	153	0.0714286	1.14613	0.928571	0.0333333	3.4012	1
LinJ.36.4770-1	LINF_360054800	related to elongation factor-2 kinase efk-1b isoform-like protein	protein serine/threonine kinase activity; ATP binding	22	9	21	0	43	9	1134	0.104545	0.980695	0.895455	0.00727416	4.92343	1
LinJ.23.1090-1				40	4	17	9	57	13	2858	4.55556	-0.658541	-3.55556	0.0116751	4.4503	1
LinJ.09.0550-1				16	1	10	6	26	7	1492	5.40909	-0.733124	-4.40909	0.0390969	3.24171	1
LinJ.21.1750-1				12	0	5	3	17	3	1450	8.66667	-0.937852	-7.66667	0.0491228	3.01343	1
LinJ.20.1080-1				54	0	22	3	76	3	1335	9.56522	-0.980695	-8.56522	0.0290848	3.53754	1
LinJ.30.2450-1				9	0	3	3	12	3	777	10	-1	-9	0.043956	3.12457	1
LinJ.33.1250-1				12	0	4	3	16	3	873	10.4	-1.01703	-9.4	0.0361197	3.32092	1
LinJ.07.0080-1				15	0	5	3	20	3	923	10.6667	-1.02803	-9.66667	0.0316206	3.45395	1
LinJ.06.0400-1				5	0	0	2	5	2	130	18	-1.25527	-17	0.047619	3.04452	1
LinJ.30.2330-1				5	0	0	3	5	3	352	24	-1.38021	-23	0.0178571	4.02535	1
LinJ.28.2250-1				3	0	0	5	3	5	348	24	-1.38021	-23	0.0178571	4.02535	1
LinJ.35.2110-1				5	0	0	3	5	3	660	24	-1.38021	-23	0.0178571	4.02535	1

### Sheet: MKres_ingroup_ORF_inf_cand
Metadata on genes in L. infantum with a McDonald-Kreitman test pvalue <0.05.
gene (v38)	gene (v41)	annotation	GO term (molecular function)	Pn	Dn	Ps	Ds	P	D	MKcodons	NI	neglogNI	alpha	FETpval	neglogFETpval	FDR
LinJ.17.0720-1	LINF_170012900	Alpha/beta hydrolase family - putative	NA	0	5	3	0	3	5	317	0.0416667	1.38021	0.958333	0.0178571	4.02535	1
LinJ.36.4770-1	LINF_360054800	related to elongation factor-2 kinase efk-1b isoform-like protein	protein serine/threonine kinase activity; ATP binding	3	9	4	0	7	9	1099	0.08	1.09691	0.92	0.0192308	3.95124	1
LinJ.32.0200-1	LINF_320007000	hypothetical protein - conserved	NA	2	6	7	1	9	7	757	0.107143	0.970037	0.892857	0.0405594	3.20499	1
LinJ.30.1840-1	LINF_300023300	phosphatidylinositol kinase - putative	metal ion binding	0	6	6	5	6	11	1358	0.122449	0.912045	0.877551	0.042744	3.15253	1
LinJ.23.1090-1				13	4	5	9	18	13	2819	4.66667	-0.669007	-3.66667	0.0325413	3.42525	1
LinJ.23.1540-1				11	8	1	11	12	19	1143	8	-0.90309	-7	0.00837629	4.78235	1
LinJ.07.1330-1				16	0	8	5	24	5	2502	11.3333	-1.05436	-10.3333	0.0108374	4.52475	1
LinJ.30.1220-1				13	5	0	4	13	9	1729	11.6667	-1.06695	-10.6667	0.0172249	4.0614	1
LinJ.30.1820-1				5	0	2	5	7	5	612	12	-1.07918	-11	0.0277778	3.58352	1
LinJ.25.0040-1				16	3	0	3	16	6	1232	17	-1.23045	-16	0.012987	4.34381	1
LinJ.34.1000-1				6	1	0	4	6	5	879	17.5	-1.24304	-16.5	0.0151515	4.18965	1
LinJ.21.0320-1				7	1	1	8	8	9	593	18	-1.25527	-17	0.0033731	5.69192	1
LinJ.03.0680-1				12	1	1	5	13	6	2844	19.5	-1.29003	-18.5	0.00291169	5.83902	1
LinJ.22.1460-1				4	0	1	7	5	7	713	20	-1.30103	-19	0.010101	4.59512	1
LinJ.02.0050-1				7	2	0	9	7	11	975	26.6667	-1.42597	-25.6667	0.00226244	6.09131	1
LinJ.11.0440-1				6	0	0	3	6	3	572	28	-1.44716	-27	0.0119048	4.43082	1
